# Multiomics approach identifies SERPINB1 as candidate progression biomarker for Spinocerebellar Ataxia type 2

**DOI:** 10.1101/2025.04.18.649103

**Authors:** Luis E. Almaguer-Mederos, J Key, NE Sen, J Canet-Pons, C Döring, D Meierhofer, Suzana Gispert-Sánchez, Dany Cuello-Almarales, Dennis Almaguer-Gotay, Lidia Matilde Osorio González, Raúl Aguilera-Rodríguez, Jacqueline Medrano Montero, Georg Auburger

**Affiliations:** Goethe University, University Hospital, Clinic of Neurology, Exp. Neurology, Frankfurt am Main, Germany; Goethe University, Medical Faculty, Dr. Senckenberg Institute of Pathology, Frankfurt am Main, Germany; Max Planck Institute for Molecular Genetics, Berlin, Germany; Center for the Investigation and Rehabilitation of Hereditary Ataxias, Holguín, Cuba

## Abstract

**Background:** Spinocerebellar ataxia type 2 (SCA2) is a polyglutamine disorder, and variants in its disease protein Ataxin-2 act as modifiers in the progression of Amyotrophic Lateral Sclerosis. There are no reliable molecular progression biomarkers for SCA2.

**Objectives:** The aim of this study was to define novel molecular progression biomarker candidates for SCA2.

**Methods:** Using cerebellar and cervicothoracic spinal cord RNA from *Atxn2*-CAG100-KnockIn and wildtype mice, a multi-omics study was conducted, followed by validation in mice and humans. Global transcriptome studies were conducted using the Clariom D microarray. Extracted proteins were analyzed by LC-MS/MS for global proteomics, and Immobilized Metal Affinity Chromatography for phosphoproteomics. Validation assessed expression by RT-qPCR, and protein abundance by quantitative immunoblots and ELISA. Patients with SCA2 were diagnosed following standard procedures, and the age at onset, SARA score, INAS count, and disease duration were used as clinical severity markers.

**Results:** Venn diagram comparisons across all OMICS datasets indicated that only *Serpinb1a*-transcript, SERPINB1A-protein and -phosphopeptides were consistently downregulated at terminal stage in 14-month-old KnockIn mice. Expression studies in cerebellum and spinal cord from 10 weeks (pre-manifest), 6-month-old (early ataxic), and 14-month-old (late ataxic stage) mice confirmed this progressive decrease at mRNA and protein level. SERPINB1 plasma levels were significantly lower in SCA2 patients, and displayed a significant association with the CAG repeat length at expanded *ATXN2* alleles and the age at onset, also showing a trend towards significance with the SARA score.

**Conclusions:** SERPINB1 was identified as novel promising biomarker with specificity for SCA2 pathomechanisms.
