## Supplementary material for "Multiomics approach identifies SERPINB1 as candidate progression biomarker for Spinocerebellar Ataxia type 2": Table S2

### Sheet: Cbll_Translation
Cerebellum_10-week-old					Cerebellum_14-month-old				FC Diff.
Fold Change	P-val	FDR P-val	Gene Symbol		Fold Change	P-val	FDR P-val	Gene Symbol
-1.32898	0.00254773	0.230649	Eif5a2		-1.44178	0.00589154	0.283939	Eif5a2	-0.112791
1.20835	0.0258306	0.370406	Gm8580		1.32505	0.0319942	0.475078	Gm8580	0.1167
1.21776	0.0333383	0.386648	Snora30		1.90175	0.00323618	0.232397	Snora30	0.683995

### Sheet: SC_Translation
Spinal cord_10-week-old					Spinal cord_14-month-old				FC Diff.
Fold Change	P-val	FDR P-val	Gene Symbol		Fold Change	P-val	FDR P-val	Gene Symbol
-1.50082	0.00286039	0.31912	Utp14b; Acsl3		-2.3845	0.0102294	0.346325	Utp14b; Acsl3	-0.883684
-2.28113	0.000206544	0.205046	Eif5a2		-2.86909	0.00830489	0.331684	Eif5a2	-0.587957
-1.52515	0.00193884	0.29712	Upf2		-1.87948	0.00534555	0.304992	Upf2	-0.354334
1.47363	0.00369356	0.332641	Rpl30-ps8		1.54087	0.00451118	0.297165	Rpl30-ps8	0.06724
1.48174	0.0252834	0.463097	Rpl31-ps10		1.55011	0.00814702	0.329781	Rpl31-ps10	0.068368
1.61888	0.0165287	0.430824	Rps13-ps4		1.69052	0.00160641	0.229635	Rps13-ps4	0.071645
1.51884	0.0185307	0.438401	Rpl30-ps9		1.60188	0.00529022	0.303939	Rpl30-ps9	0.083037
1.31849	0.0140398	0.417569	Rpl30; Gm12191		1.51627	0.00278499	0.264122	Rpl30; Gm12191	0.197776
1.37837	0.0135753	0.415873	Gm12191		1.58369	0.00608337	0.309729	Gm12191	0.205324
1.31585	0.018946	0.438401	Rps11-ps3		1.52201	0.0210205	0.420519	Rps11-ps3	0.20616
1.34076	0.0350265	0.500117	Rpl7a-ps3		1.55415	0.00270233	0.262941	Rpl7a-ps3	0.213392
1.29525	0.0136494	0.415927	Eif4a1		1.5126	0.00908759	0.338747	Eif4a1	0.217349
1.4971	0.00403912	0.332641	Rps27l		1.7164	0.00227606	0.248103	Rps27l	0.2193
1.56154	0.0430457	0.524733	Rps12-ps21		1.79598	0.00716852	0.320142	Rps12-ps21	0.234441
1.33168	0.00735281	0.374416	Rpl30-ps10		1.58729	0.00470141	0.298522	Rpl30-ps10	0.255613
1.47255	0.0212714	0.443201	Rpl31-ps15		1.7868	0.00816685	0.329839	Rpl31-ps15	0.314253
1.2519	0.0419567	0.520853	Rpl12-ps1		1.5874	0.00252562	0.257068	Rpl12-ps1	0.335498
1.36166	0.00471876	0.346969	Rps13		1.69981	0.00167627	0.231087	Rps13	0.338157
1.4268	0.0286345	0.475363	Rps13-ps1		1.79114	0.00128431	0.21815	Rps13-ps1	0.364344
1.29062	0.00973241	0.395375	Bzw2		1.66882	0.00377636	0.280936	Bzw2	0.378195
1.48964	0.0322506	0.492339	Rps12-ps20		1.87174	0.00652575	0.315783	Rps12-ps20	0.382095
1.29124	0.0197852	0.439956	Rpl27-ps1		1.68856	0.0019293	0.239601	Rpl27-ps1	0.397319
1.40929	0.0469205	0.531007	Rps25-ps1		1.93945	0.0360901	0.479225	Rps25-ps1	0.530158
1.25911	0.037082	0.505013	Rpl27-ps3		1.79672	0.00123674	0.215795	Rpl27-ps3	0.537612
1.51653	0.000447757	0.24279	Rpl30-ps2		2.10356	0.00658478	0.316588	Rpl30-ps2	0.58703
1.52966	0.0171475	0.432256	Rps12-ps23; LOC100862106		2.17084	0.00649513	0.315094	Rps12-ps23; LOC100862106	0.641182
1.24862	0.017258	0.432256	Eif2ak2		1.89161	0.000806984	0.18611	Eif2ak2	0.642993
1.3063	0.00239288	0.308355	Pabpc1		1.96098	0.00177531	0.233252	Pabpc1	0.654682
1.46467	0.0132998	0.414573	Eif2s3y		2.15126	0.000782054	0.185246	Eif2s3y	0.686587
1.35382	0.0304129	0.482984	Gm6548		2.05504	8.72643e-05	0.0902313	Gm6548	0.701213
1.32401	0.0499585	0.538497	Rpl10a-ps1		2.11068	0.00259957	0.258298	Rpl10a-ps1	0.786675

### Sheet: Cbll_SG_RNA proc
Cerebellum_10-week-old					Cerebellum_14-month-old				FC Diff.
Fold Change	P-val	FDR P-val	Gene Symbol		Fold Change	P-val	FDR P-val	Gene Symbol
-1.33055	0.0113354	0.312903	Rbm4		-1.32251	0.00561875	0.279075	Rbm4	0.008038
-1.55747	0.000413362	0.149389	Tmtc1		-1.43061	0.00258493	0.216086	Tmtc1	0.126857

### Sheet: SC_SG_RNA proc
Spinal cord_10-week-old					Spinal cord_14-month-old				FC Diff.
Fold Change	P-val	FDR P-val	Gene Symbol		Fold Change	P-val	FDR P-val	Gene Symbol
-1.28755	0.00289174	0.319204	Luzp1		-1.92171	0.00635231	0.312217	Luzp1	-0.634159
-1.38956	0.00551369	0.360855	Habp4		-2.01374	0.00840165	0.332817	Habp4	-0.624178
-1.51629	0.000762529	0.250519	Adarb1		-2.09384	0.0182585	0.406431	Adarb1	-0.577543
-1.2751	0.0374056	0.506282	Tdrkh		-1.646	0.0440999	0.504771	Tdrkh	-0.37089
-1.21103	0.0294967	0.479186	Atxn7l3		-1.54765	0.00820501	0.329981	Atxn7l3	-0.336614
-1.41264	0.00727116	0.374416	Prkaca		-1.56818	0.0312545	0.463691	Prkaca	-0.155542
1.72944	0.00126307	0.276406	Ybx1		1.8009	0.000610505	0.173318	Ybx1	0.07146
1.67024	0.00177702	0.294807	Mphosph6		1.79591	0.0119956	0.359955	Mphosph6	0.125676
1.58469	0.000526999	0.24279	Ddx5; Mir3064		1.71968	0.00723082	0.320142	Ddx5; Mir3064	0.134997
1.47348	0.0370049	0.50444	Fus		1.68868	0.00251135	0.256322	Fus	0.215195
1.28873	0.00768231	0.378716	Ddx17		1.53324	0.0147332	0.380632	Ddx17	0.244505
1.32168	0.0141109	0.417569	Snrpg		1.58884	0.00434444	0.294796	Snrpg	0.267158
1.47512	0.000140506	0.197855	Luc7l3		1.78754	0.0013942	0.223636	Luc7l3	0.312419
1.36653	0.00778136	0.378716	Tia1		1.68704	0.00775919	0.325965	Tia1	0.320513
1.48439	0.000480435	0.24279	Sfpq		1.8082	0.00708182	0.320142	Sfpq	0.323808
1.24479	0.011216	0.405794	Ptbp1		1.59488	0.01469	0.380405	Ptbp1	0.35009
1.24024	0.0184861	0.438401	Arglu1; Mir7654		1.61621	0.00436676	0.294886	Arglu1; Mir7654	0.375971
1.27811	0.00175992	0.294807	Ccnl1		1.67115	0.000811292	0.18611	Ccnl1	0.393039
1.27684	0.00628223	0.363639	Srsf6		1.6742	0.0221644	0.424773	Srsf6	0.397357
1.31718	0.000993856	0.264988	Hnrnpc		1.73643	0.00862799	0.335531	Hnrnpc	0.41925
1.27567	0.00407291	0.332641	Rnpc3		1.69792	0.00455637	0.297165	Rnpc3	0.422253
1.21675	0.00385557	0.332641	Ptbp3		1.64276	0.00765222	0.32412	Ptbp3	0.42601
1.22021	0.0281996	0.474048	Snrpd1		1.70439	0.00122313	0.215093	Snrpd1	0.484184
1.31437	0.0193926	0.438962	Snrpd3		1.87668	0.0014998	0.228954	Snrpd3	0.562306
1.21868	0.00575583	0.363639	Son		1.79759	0.00525767	0.303748	Son	0.578914
1.27575	0.02531	0.463097	Trim25		1.86552	0.00166469	0.231087	Trim25	0.589773
1.31567	0.00350352	0.332641	Srsf5		1.9756	0.000479189	0.164195	Srsf5	0.659931
1.45281	0.00187352	0.29712	Hnrnpa2b1		2.11993	0.00107047	0.205132	Hnrnpa2b1	0.667118
1.22604	0.0443785	0.527501	Trim56		2.14869	0.00395948	0.283	Trim56	0.922645
1.51236	0.000397272	0.231489	Polr2a		2.63011	7.23659e-05	0.0852315	Polr2a	1.11775
2.0212	0.00106834	0.27206	Peg10		3.45978	0.000488877	0.164195	Peg10	1.43858

### Sheet: Cbll__ALP
Cerebellum_10-week-old					Cerebellum_14-month-old				FC Diff.
Fold Change	P-val	FDR P-val	Gene Symbol		Fold Change	P-val	FDR P-val	Gene Symbol
-1.48943	0.000188084	0.126463	Atl2		-1.83069	7.04328e-05	0.0477645	Atl2	-0.341262
-1.40832	0.0110354	0.311252	Atp6ap1l		-1.65935	0.000221372	0.0820269	Atp6ap1l	-0.25103
-1.35693	0.000425668	0.149389	Itpr1		-2.08847	6.92146e-06	0.0235779	Itpr1	-0.73154
-1.2993	0.001313	0.197717	Kif5b		-1.6056	8.97843e-05	0.0528733	Kif5b	-0.306297
-1.64026	4.09604e-05	0.116535	Laptm4b		-1.72677	4.52879e-05	0.0415314	Laptm4b	-0.08651
-1.60656	0.000118264	0.126463	Prkcd		-1.70541	0.0014034	0.171469	Prkcd	-0.098847

### Sheet: SC_ALP
Spinal cord_10-week-old					Spinal cord_14-month-old				FC Diff.
Fold Change	P-val	FDR P-val	Gene Symbol		Fold Change	P-val	FDR P-val	Gene Symbol
-1.25513	0.00355234	0.332641	Arsg		-2.53167	0.0188488	0.408367	Arsg	-1.27654
-1.29624	0.00393017	0.332641	Lamp5		-2.46981	0.0031751	0.27181	Lamp5	-1.17357
-1.8078	5.51604e-05	0.132346	Kif5b		-2.5068	0.00368413	0.278304	Kif5b	-0.699001
2.06561	0.0341581	0.498553	Rela		2.16338	0.0301444	0.459751	Rela	0.097768
1.41677	0.00199942	0.299033	Stat1		1.55561	0.00578547	0.308256	Stat1	0.138844
1.61507	0.000273591	0.212294	Sh3glb1		1.75922	0.000907251	0.194281	Sh3glb1	0.14415
1.23314	0.0044747	0.34367	Psme1		1.61304	0.00571931	0.307803	Psme1	0.379899
1.28398	0.00276421	0.315621	Foxo1		1.75241	0.0386186	0.488192	Foxo1	0.468424
1.64509	3.60449e-05	0.124329	Prkcq		2.54099	0.000836941	0.188607	Prkcq	0.895895
1.45191	0.0386935	0.510414	Ctsl		3.36295	9.02915e-05	0.0902313	Ctsl	1.91104
