## Supplementary material for "Multiomics approach identifies SERPINB1 as candidate progression biomarker for Spinocerebellar Ataxia type 2": Table S5

### Sheet: Cbll_10wo
ID	Now_KIN_CB Avg (log2)	Now_WT_CB Avg (log2)	Fold Change	P-val	FDR P-val	Gene Symbol	Description	Group
TC1300001762.mm.1	6.78	7.91	-2.2	0.0004	0.1494	Serpinb1a	serine (or cysteine) peptidase inhibitor, clade B, member 1a	Coding
TC1300000366.mm.1	6.21	6.73	-1.44	0.0035	0.2475	Serpinb1b	serine (or cysteine) peptidase inhibitor, clade B, member 1b	Coding
TC1600000214.mm.1	6.61	6.86	-1.19	0.0193	0.3488	Serpind1	serine (or cysteine) peptidase inhibitor, clade D, member 1	Coding
TC0300000605.mm.1	11.09	11.33	-1.18	0.0267	0.3726	Serpini1	serine (or cysteine) peptidase inhibitor, clade I, member 1	Multiple_Complex
TC1200002288.mm.1	3.94	3.73	1.16	0.0272	0.3731	Serpina12	serine (or cysteine) peptidase inhibitor, clade A (alpha-1 antiproteinase, antitrypsin), member 12	Coding

### Sheet: Cbll_14mo
ID	KIN Avg (log2)	WT Avg (log2)	Fold Change	P-val	FDR P-val	Gene Symbol	Description	Group
TC1300001762.mm.1	6.72	7.96	-2.36	7.98e-05	0.05	Serpinb1a	serine (or cysteine) peptidase inhibitor, clade B, member 1a	Coding
TC1300000366.mm.1	6.52	7.04	-1.44	0.0014	0.1715	Serpinb1b	serine (or cysteine) peptidase inhibitor, clade B, member 1b	Coding
TC0300000605.mm.1	10.98	11.3	-1.25	0.0175	0.4006	Serpini1	serine (or cysteine) peptidase inhibitor, clade I, member 1	Multiple_Complex
TC1100003222.mm.1	6.36	6.63	-1.2	0.0119	0.3626	Serpinf1	serine (or cysteine) peptidase inhibitor, clade F, member 1	Multiple_Complex
TC1200002536.mm.1	4.13	4.34	-1.16	0.036	0.4923	Serpina9	serine (or cysteine) peptidase inhibitor, clade A (alpha-1 antiproteinase, antitrypsin), member 9	Coding
TC0200003880.mm.1	9.16	8.93	1.17	0.0115	0.3581	Serping1	serine (or cysteine) peptidase inhibitor, clade G, member 1	Multiple_Complex
TC1200001047.mm.1	7.57	6.11	2.76	0.0017	0.1828	Serpina3n	serine (or cysteine) peptidase inhibitor, clade A, member 3N	Coding

### Sheet: SC_10wo
ID	Now_KIN_Cord Avg (log2)	Now_WT_Cord Avg (log2)	Fold Change	P-val	FDR P-val	Gene Symbol	Description	Group
TC1300001762.mm.1	8.83	10.63	-3.47	2.77e-05	0.1243	Serpinb1a	serine (or cysteine) peptidase inhibitor, clade B, member 1a	Coding
TC0300000605.mm.1	9.15	9.83	-1.61	0.0069	0.3719	Serpini1	serine (or cysteine) peptidase inhibitor, clade I, member 1	Multiple_Complex
TC1600000214.mm.1	7.6	8.22	-1.54	0.0347	0.4988	Serpind1	serine (or cysteine) peptidase inhibitor, clade D, member 1	Coding
TC1300001764.mm.1	5.13	5.46	-1.26	0.0154	0.4217	Serpinb1c	serine (or cysteine) peptidase inhibitor, clade B, member 1c	Coding
TC1300001775.mm.1	3.87	4.01	-1.1	0.0475	0.533	Serpinb6e	serine (or cysteine) peptidase inhibitor, clade B, member 6e	Coding

### Sheet: SC_14mo
Transcript ID	CAG100 Avg (log2)	WT Avg (log2)	Fold Change	P-val	FDR P-val	Gene Symbol	Description	Group
TC1300001762.mm.1	9.11	10.71	-3.03	0.0305	0.4617	Serpinb1a	serine (or cysteine) peptidase inhibitor, clade B, member 1a	Coding
TC1200002534.mm.1	3.96	5.47	-2.85	0.0346	0.4764	Serpina1c	serine (or cysteine) peptidase inhibitor, clade A, member 1C; serine (or cysteine) peptidase inhibitor, clade A, member 1C, mRNA (cDNA clone MGC:30253 IMAGE:5123976), complete cds.	Coding
TC1600000214.mm.1	7.88	8.72	-1.8	0.0136	0.3732	Serpind1	serine (or cysteine) peptidase inhibitor, clade D, member 1	Coding
TC0300000605.mm.1	9.49	10.19	-1.62	0.0421	0.4993	Serpini1	serine (or cysteine) peptidase inhibitor, clade I, member 1	Multiple_Complex
TC1300001764.mm.1	5.36	5.77	-1.33	0.0349	0.4776	Serpinb1c	serine (or cysteine) peptidase inhibitor, clade B, member 1c	Coding
TC0100002904.mm.1	3.52	3.88	-1.28	0.0445	0.5056	Serpinb3d	serine (or cysteine) peptidase inhibitor, clade B (ovalbumin), member 3D	Coding
TC1300001777.mm.1	7.53	6.97	1.47	0.004	0.283	Serpinb6a	serine (or cysteine) peptidase inhibitor, clade B, member 6a	Multiple_Complex
