## Supplementary material for "Multiomics approach identifies SERPINB1 as candidate progression biomarker for Spinocerebellar Ataxia type 2": Table S4

### Sheet: T_Cbll_10w_ALP
ID	Now_KIN_CB Avg (log2)	Now_WT_CB Avg (log2)	Fold Change	P-val	FDR P-val	Gene Symbol	Description
TC1500000235.mm.1	11.7873	12.5012	-1.64026	4.09604e-05	0.116535	Laptm4b	lysosomal-associated protein transmembrane 4B
TC1400001659.mm.1	8.21391	8.89789	-1.60656	0.000118264	0.126463	Prkcd	protein kinase C, delta
TC1700002573.mm.1	13.5749	14.1497	-1.48943	0.000188084	0.126463	Atl2	atlastin GTPase 2; atlastin GTPase 2 (Atl2), transcript variant 2, mRNA.
TC1300002405.mm.1	6.53025	7.02422	-1.40832	0.0110354	0.311252	Atp6ap1l	ATPase, H+ transporting, lysosomal accessory protein 1-like
TC0500003219.mm.1	10.7763	11.2219	-1.36183	0.00194904	0.219394	Camkk2	calcium/calmodulin-dependent protein kinase kinase 2, beta
TC0600001193.mm.1	16.2724	16.7127	-1.35693	0.000425668	0.149389	Itpr1	inositol 1,4,5-trisphosphate receptor 1; Synthetic construct Mus musculus clone IMAGE:100069456, MGC:199358 inositol 1,4,5-triphosphate receptor 1 (Itpr1) mRNA, encodes complete protein.
TC1400000072.mm.1	9.40854	9.83357	-1.3426	0.0004669	0.150955	Abhd6	abhydrolase domain containing 6
TC0100002667.mm.1	8.4813	8.86788	-1.30729	0.0428898	0.404264	Irs1	insulin receptor substrate 1; Synthetic construct Mus musculus clone IMAGE:100063397, MGC:191077 insulin receptor substrate 1 (Irs1) mRNA, encodes complete protein.
TC0500001451.mm.1	8.65415	9.03993	-1.30656	0.00260296	0.230649	Atp6v0a2	ATPase, H+ transporting, lysosomal V0 subunit A2; ATPase, H+ transporting, lysosomal V0 subunit A2 (Atp6v0a2), mRNA.
TC1100001999.mm.1	9.42917	9.81185	-1.30376	0.0261445	0.37114	Gaa	glucosidase, alpha, acid
TC1800000945.mm.1	12.0481	12.4259	-1.2993	0.001313	0.197717	Kif5b	kinesin family member 5B
TC0300000968.mm.1	7.98774	8.36451	-1.29843	0.00441245	0.258084	Prkab2	protein kinase, AMP-activated, beta 2 non-catalytic subunit
TC1400000895.mm.1	13.364	13.7189	-1.27887	0.000866007	0.178386	Ctsb	cathepsin B
TC0X00002384.mm.1	12.6465	12.9992	-1.27697	0.0041495	0.257221	Ids	iduronate 2-sulfatase; Synthetic construct Mus musculus clone IMAGE:100063863, MGC:193330 iduronate 2-sulfatase (Ids) mRNA, encodes complete protein.
TC0600001205.mm.1	12.8707	13.2195	-1.27349	0.00326579	0.242516	Arl8b	ADP-ribosylation factor-like 8B
TC0X00000151.mm.1	12.3491	12.6834	-1.26077	0.00199596	0.21941	Atp6ap2	ATPase, H+ transporting, lysosomal accessory protein 2
TC0700004565.mm.1	8.92544	9.24552	-1.2484	0.0416249	0.401695	Ctsd; Ifitm10	cathepsin D; interferon induced transmembrane protein 10
TC0800002552.mm.1	8.18743	8.49775	-1.23998	0.0178421	0.34369	Scoc	short coiled-coil protein; short coiled-coil protein (Scoc), transcript variant 2, mRNA.
TC1200002311.mm.1	9.26699	9.57139	-1.2349	0.0127271	0.320448	Atg2b	autophagy related 2B
TC1000001605.mm.1	8.15387	8.45506	-1.23216	0.0101911	0.306779	Rnf41	ring finger protein 41; ring finger protein 41 (Rnf41), transcript variant 1, mRNA.
TC0500000690.mm.1	5.1859	5.4835	-1.22909	0.0399694	0.398801	Spata18	spermatogenesis associated 18
TC0X00002085.mm.1	11.2186	11.516	-1.22894	0.00896268	0.299477	Lamp2	lysosomal-associated membrane protein 2
TC0600002635.mm.1	9.21275	9.50738	-1.22657	0.0205211	0.354503	Pcyox1	prenylcysteine oxidase 1
TC0500003560.mm.1	10.6144	10.9067	-1.22459	0.0187974	0.347762	Rac1	RAS-related C3 botulinum substrate 1
TC0200005314.mm.1	7.59419	7.88603	-1.2242	0.0225788	0.360292	Ctsz	cathepsin Z
TC0700004086.mm.1	9.57293	9.85834	-1.21876	0.0135388	0.325661	Tmem41b	transmembrane protein 41B
TC1500000041.mm.1	10.8619	11.1465	-1.2181	0.0119257	0.315258	Rictor	RPTOR independent companion of MTOR, complex 2
TC1400002223.mm.1	10.6092	10.8885	-1.21361	0.0401502	0.398947	Mtmr9	myotubularin related protein 9
TC1600000387.mm.1	11.2186	11.4974	-1.21312	0.00854457	0.295518	Opa1	optic atrophy 1
TC1000000812.mm.1	14.305	14.5829	-1.21243	0.0079204	0.287641	Bsg	basigin
TC0700003790.mm.1	8.94262	9.21936	-1.21145	0.0261637	0.37114	Uvrag	UV radiation resistance associated gene
TC0100000944.mm.1	7.56632	7.84103	-1.20975	0.0185824	0.347509	Atg4b	autophagy related 4B, cysteine peptidase
TC1800000968.mm.1	9.23964	9.51417	-1.2096	0.0262612	0.371453	Usp14	ubiquitin specific peptidase 14
TC0700002627.mm.1	12.1806	12.4547	-1.20924	0.0130496	0.323469	Gsk3a	glycogen synthase kinase 3 alpha; Synthetic construct Mus musculus clone IMAGE:100062043, MGC:190335 glycogen synthase kinase 3 alpha (Gsk3a) mRNA, encodes complete protein.
TC0600001595.mm.1	10.9238	11.1957	-1.20744	0.0335258	0.387074	Cdkn1b	cyclin-dependent kinase inhibitor 1B
TC1400000373.mm.1	11.252	11.5232	-1.20678	0.0336588	0.387074	Glud1; Gm3219	glutamate dehydrogenase 1; B-cell CLL/lymphoma 7C pseudogene
TC0700003990.mm.1	10.453	10.723	-1.20577	0.0344746	0.387483	Tpp1	tripeptidyl peptidase I
TC1900000609.mm.1	8.81251	9.0815	-1.20497	0.00753915	0.287097	Pi4k2a	phosphatidylinositol 4-kinase type 2 alpha
TC1100002087.mm.1	6.53141	6.79837	-1.20328	0.0194401	0.34975	Rnf185	ring finger protein 185
TC1100000576.mm.1	11.8948	12.1582	-1.20028	0.0445424	0.404327	Sar1b	SAR1 gene homolog B (S. cerevisiae)
TC1600000982.mm.1	8.05935	8.3207	-1.1986	0.0218741	0.35836	Hunk	hormonally upregulated Neu-associated kinase
TC0400000996.mm.1	8.65435	8.91363	-1.19689	0.0138754	0.327385	Atg4c	autophagy related 4C, cysteine peptidase
TC0500002320.mm.1	8.6427	8.33618	1.23672	0.00377971	0.252306	Prom1	prominin 1
TC0500001218.mm.1	6.38692	6.08008	1.23699	0.0301698	0.379313	Usp30	ubiquitin specific peptidase 30
TC1200000266.mm.1	5.30723	4.9811	1.25364	0.0217888	0.357845	Trim13	tripartite motif-containing 13
TC1500001464.mm.1	6.56994	6.19404	1.29764	0.0209104	0.3556	Tmem74	transmembrane protein 74
TC1200000833.mm.1	8.3235	7.61349	1.63582	0.0216585	0.357345	Fos	FBJ osteosarcoma oncogene

### Sheet: T_Cbll_14mo_ALP
ID	KIN Avg (log2)	WT Avg (log2)	Fold Change	P-val	FDR P-val	Gene Symbol	Description
TC0600001193.mm.1	15.5814	16.6438	-2.08847	6.92146e-06	0.0235779	Itpr1	inositol 1,4,5-trisphosphate receptor 1; Synthetic construct Mus musculus clone IMAGE:100069456, MGC:199358 inositol 1,4,5-triphosphate receptor 1 (Itpr1) mRNA, encodes complete protein.
TC1700002573.mm.1	13.6234	14.4957	-1.83069	7.04328e-05	0.0477645	Atl2	atlastin GTPase 2; atlastin GTPase 2 (Atl2), transcript variant 2, mRNA.
TC1500000235.mm.1	11.7193	12.5074	-1.72677	4.52879e-05	0.0415314	Laptm4b	lysosomal-associated protein transmembrane 4B
TC1400001659.mm.1	7.55155	8.32167	-1.70541	0.0014034	0.171469	Prkcd	protein kinase C, delta
TC1300002405.mm.1	6.63261	7.36322	-1.65935	0.000221372	0.0820269	Atp6ap1l	ATPase, H+ transporting, lysosomal accessory protein 1-like
TC1500000742.mm.1	8.90782	9.63493	-1.65532	0.0133502	0.375568	Srebf2	sterol regulatory element binding factor 2; Synthetic construct Mus musculus clone IMAGE:100068159, MGC:195776 sterol regulatory element binding factor 2 (Srebf2) mRNA, encodes complete protein.
TC1800000945.mm.1	11.6367	12.3198	-1.6056	8.97843e-05	0.0528733	Kif5b	kinesin family member 5B
TCX_GL456233_random00000005.mm.1	9.47928	9.98488	-1.41972	0.00198926	0.198193	Vamp7	vesicle-associated membrane protein 7
TC1700001935.mm.1	5.82225	6.31568	-1.40779	0.00828787	0.319304	Hspa1b; Hspa1a	heat shock protein 1B; heat shock protein 1A
TC0500003219.mm.1	10.2709	10.7498	-1.39362	0.00139768	0.171469	Camkk2	calcium/calmodulin-dependent protein kinase kinase 2, beta
TC1500001920.mm.1	10.6773	11.1197	-1.35882	0.00983293	0.339728	St13	suppression of tumorigenicity 13
TC0X00001555.mm.1	10.8746	11.3065	-1.34901	0.00481194	0.265268	Rragb	Ras-related GTP binding B
TC1400000373.mm.1	11.2513	11.6526	-1.32074	0.0154023	0.386172	Glud1; Gm3219	glutamate dehydrogenase 1; B-cell CLL/lymphoma 7C pseudogene
TC1300002596.mm.1	10.2902	10.6845	-1.31431	0.0107637	0.349217	Trappc13	trafficking protein particle complex 13
TC0600002550.mm.1	5.88856	6.27677	-1.30877	0.014473	0.380751	Hk2	hexokinase 2
TC1900000609.mm.1	9.00578	9.38549	-1.30108	0.00929114	0.335148	Pi4k2a	phosphatidylinositol 4-kinase type 2 alpha
TC0X00000151.mm.1	12.1765	12.5466	-1.29248	0.00304112	0.227157	Atp6ap2	ATPase, H+ transporting, lysosomal accessory protein 2
TC0500001526.mm.1	8.50671	8.8459	-1.26505	0.0198687	0.415185	Rabgef1	RAB guanine nucleotide exchange factor (GEF) 1
TC1300000284.mm.1	8.08909	8.42247	-1.25996	0.0140934	0.379487	Gpld1	glycosylphosphatidylinositol specific phospholipase D1
TC0900002491.mm.1	10.1395	10.4424	-1.23365	0.010129	0.341243	Map2k1	mitogen-activated protein kinase kinase 1
TC1300001461.mm.1	8.80211	9.09961	-1.22901	0.0166272	0.393351	Gpr137b	G protein-coupled receptor 137B
TC1400002327.mm.1	8.63577	8.91728	-1.21547	0.0488761	0.529763	Chmp7	charged multivesicular body protein 7
TC0300000902.mm.1	5.77363	6.05162	-1.21251	0.010242	0.342382	Ctsk	cathepsin K
TC1100000586.mm.1	11.2499	11.5277	-1.2123	0.021468	0.42317	Ppp2ca; Mir3061	protein phosphatase 2 (formerly 2A), catalytic subunit, alpha isoform; microRNA 3061
TC0300000968.mm.1	8.03657	8.30403	-1.20369	0.021415	0.422907	Prkab2	protein kinase, AMP-activated, beta 2 non-catalytic subunit
TC0200002072.mm.1	4.44712	4.71277	-1.20217	0.0229155	0.434369	Lamp5	lysosomal-associated membrane protein family, member 5
TC1000003113.mm.1	5.9683	6.2317	-1.20031	0.0490468	0.530016	Gli1	GLI-Kruppel family member GLI1
TC0100000439.mm.1	7.12167	6.8556	1.20252	0.0186509	0.410183	Cflar	CASP8 and FADD-like apoptosis regulator; CASP8 and FADD-like apoptosis regulator (Cflar), transcript variant 4, long non-coding RNA.
TC0200003791.mm.1	7.39969	7.12757	1.20758	0.0191255	0.411041	Nfe2l2	nuclear factor, erythroid derived 2, like 2
TC0500001112.mm.1	7.44571	7.16534	1.2145	0.026384	0.452644	Idua	iduronidase, alpha-L-
TC0200005011.mm.1	9.95218	9.64267	1.23929	0.016847	0.394869	Soga1	suppressor of glucose, autophagy associated 1
TC0900001155.mm.1	6.97066	6.66046	1.23988	0.0235149	0.437571	Ctsh	cathepsin H
TC0500000640.mm.1	9.76921	9.43158	1.26367	0.0290267	0.462767	Uchl1	ubiquitin carboxy-terminal hydrolase L1
TC0700004095.mm.1	10.4734	10.1237	1.27428	0.00633932	0.291752	Sbf2	SET binding factor 2
TC0200001858.mm.1	6.79278	6.44185	1.27538	0.013186	0.375333	Bloc1s6	biogenesis of lysosomal organelles complex-1, subunit 6, pallidin; biogenesis of organelles complex-1, subunit 6, pallidin
TC1300002204.mm.1	10.3547	9.99851	1.28001	0.0261179	0.450833	Ctsl	cathepsin L
TC0500002320.mm.1	8.35017	7.98109	1.29152	0.0162411	0.392025	Prom1	prominin 1
TC0300000376.mm.1	7.64087	7.22917	1.33025	0.00306843	0.22717	Foxo1	forkhead box O1
TC1100001688.mm.1	8.55507	8.13057	1.3421	0.00558199	0.279075	Grn	granulin
TC0900000748.mm.1	9.20782	8.76156	1.3625	0.0355154	0.490898	Hexa	hexosaminidase A
TC0700004565.mm.1	9.61283	9.15042	1.37784	0.00500437	0.269239	Ctsd; Ifitm10	cathepsin D; interferon induced transmembrane protein 10
TC0100001602.mm.1	6.10782	5.56466	1.45715	0.0195231	0.413274	Cd84	CD84 antigen
TC1300001052.mm.1	9.86912	9.27764	1.50679	0.00158976	0.182823	Arsb	arylsulfatase B; Synthetic construct Mus musculus clone IMAGE:100068381, MGC:195925 arylsulfatase B (Arsb) mRNA, encodes complete protein.
TC0300000903.mm.1	11.132	10.4733	1.57857	0.00378097	0.244009	Ctss	cathepsin S; cathepsin S (Ctss), transcript variant 1, mRNA.
TC0400001557.mm.1	6.84468	6.12435	1.64755	0.00219552	0.208357	Laptm5	lysosomal-associated protein transmembrane 5; lysosomal-associated protein transmembrane 5 (Laptm5), mRNA.
TC1700000937.mm.1	5.92623	5.13165	1.73457	0.000397294	0.100784	Trem2	triggering receptor expressed on myeloid cells 2
TC1100003856.mm.1	11.5505	10.0318	2.86532	6.92268e-06	0.0235779	Gfap	glial fibrillary acidic protein

### Sheet: T_SC_10w_ALP
ID	Now_KIN_Cord Avg (log2)	Now_WT_Cord Avg (log2)	Fold Change	P-val	FDR P-val	Gene Symbol	Description
TC1800000945.mm.1	12.9727	13.827	-1.8078	5.51604e-05	0.132346	Kif5b	kinesin family member 5B
TC0X00000151.mm.1	12.0501	12.7614	-1.63735	0.0208574	0.441909	Atp6ap2	ATPase, H+ transporting, lysosomal accessory protein 2
TC0500001025.mm.1	9.73164	10.3808	-1.56826	0.0335447	0.496746	Spp1	secreted phosphoprotein 1
TC1100003856.mm.1	15.0247	15.6732	-1.56763	0.0126553	0.410611	Gfap	glial fibrillary acidic protein
TC0400003888.mm.1	7.30343	7.89853	-1.51057	0.000379629	0.231174	Plekhm2	pleckstrin homology domain containing, family M (with RUN domain) member 2
TC1700001936.mm.1	5.36778	5.94545	-1.49244	0.0436374	0.526589	Hspa1a	heat shock protein 1A
TC0100000021.mm.1	8.53922	9.1048	-1.47998	0.00123194	0.274507	Rb1cc1	RB1-inducible coiled-coil 1
TC0X00002384.mm.1	12.9609	13.517	-1.47023	0.0155253	0.421704	Ids	iduronate 2-sulfatase; Synthetic construct Mus musculus clone IMAGE:100063863, MGC:193330 iduronate 2-sulfatase (Ids) mRNA, encodes complete protein.
TC1400002223.mm.1	9.96776	10.4888	-1.43501	0.0352404	0.500117	Mtmr9	myotubularin related protein 9
TC1900000609.mm.1	8.48961	9.00186	-1.42626	0.0351413	0.500117	Pi4k2a	phosphatidylinositol 4-kinase type 2 alpha
TC0100000771.mm.1	10.4101	10.9176	-1.42153	0.0020104	0.299564	Cab39	calcium binding protein 39
TC1400000373.mm.1	12.1456	12.6386	-1.40737	0.0201783	0.440914	Glud1; Gm3219	glutamate dehydrogenase 1; B-cell CLL/lymphoma 7C pseudogene
TC1500000296.mm.1	12.2815	12.7467	-1.3805	0.00112934	0.272206	Atp6v1c1	ATPase, H+ transporting, lysosomal V1 subunit C1
TC0300002324.mm.1	12.9577	13.4034	-1.362	0.0159172	0.42589	Syt11	synaptotagmin XI
TC0100001018.mm.1	11.2409	11.6662	-1.34293	0.0071232	0.374189	Phlpp1	PH domain and leucine rich repeat protein phosphatase 1
TC1200001277.mm.1	12.109	12.5292	-1.33806	0.00578319	0.363639	Pacs2	phosphofurin acidic cluster sorting protein 2
TC1500000235.mm.1	14.3006	14.7204	-1.33772	0.0365896	0.503328	Laptm4b	lysosomal-associated protein transmembrane 4B
TC0600001205.mm.1	12.9396	13.3511	-1.33004	0.0128092	0.410611	Arl8b	ADP-ribosylation factor-like 8B
TC0700002627.mm.1	11.6064	12.0058	-1.31891	0.0242313	0.45988	Gsk3a	glycogen synthase kinase 3 alpha; Synthetic construct Mus musculus clone IMAGE:100062043, MGC:190335 glycogen synthase kinase 3 alpha (Gsk3a) mRNA, encodes complete protein.
TC0X00000832.mm.1	7.74606	8.14421	-1.31782	0.0461602	0.530424	Tab3	TGF-beta activated kinase 1/MAP3K7 binding protein 3
TC0500003236.mm.1	8.20565	8.60233	-1.31647	0.0176089	0.433526	Vps33a	vacuolar protein sorting 33A (yeast)
TC1400000072.mm.1	8.8685	9.25109	-1.30368	0.0351823	0.500117	Abhd6	abhydrolase domain containing 6
TC1600000387.mm.1	10.7712	11.1537	-1.30361	0.0111659	0.405794	Opa1	optic atrophy 1
TC0X00003041.mm.1	6.27373	6.65419	-1.30176	0.00439975	0.3414	Rab9b	RAB9B, member RAS oncogene family
TC0200002072.mm.1	11.7963	12.1706	-1.29624	0.00393017	0.332641	Lamp5	lysosomal-associated membrane protein family, member 5
TC1400002327.mm.1	7.73257	8.10174	-1.2916	0.0306283	0.483876	Chmp7	charged multivesicular body protein 7
TC0200004458.mm.1	8.00053	8.34883	-1.27305	0.0393149	0.511628	Vps39	vacuolar protein sorting 39 (yeast)
TC0200000361.mm.1	9.41664	9.76484	-1.27297	0.024732	0.460802	Acbd5	acyl-Coenzyme A binding domain containing 5
TC1500000021.mm.1	9.91911	10.2645	-1.27053	0.00486991	0.348866	Prkaa1	protein kinase, AMP-activated, alpha 1 catalytic subunit
TC0300000221.mm.1	10.1594	10.4962	-1.26297	0.0146757	0.417569	Pik3ca	phosphatidylinositol 3-kinase, catalytic, alpha polypeptide
TC0800001925.mm.1	10.5064	10.8404	-1.2605	0.0202935	0.441503	Hgsnat	heparan-alpha-glucosaminide N-acetyltransferase
TC1100000641.mm.1	9.58318	9.9115	-1.25555	0.0272196	0.469727	Gm2a	GM2 ganglioside activator protein
TC1100001832.mm.1	6.90911	7.23694	-1.25513	0.00355234	0.332641	Arsg	arylsulfatase G
TC0900002915.mm.1	8.94021	9.26642	-1.25371	0.0333287	0.49666	Pik3cb	phosphatidylinositol 3-kinase, catalytic, beta polypeptide
TC0500003483.mm.1	9.4957	9.81699	-1.24945	0.00171803	0.293078	Prkar1b	protein kinase, cAMP dependent regulatory, type I beta
TC0300001530.mm.1	10.7824	11.1003	-1.24657	0.033269	0.49666	Usp33	ubiquitin specific peptidase 33; Synthetic construct Mus musculus clone IMAGE:100015772, MGC:183431 ubiquitin specific peptidase 33 (Usp33) mRNA, encodes complete protein.
TC1600001641.mm.1	10.6671	10.9836	-1.24531	0.0318677	0.490975	Atp6v1a	ATPase, H+ transporting, lysosomal V1 subunit A
TC1300000132.mm.1	11.9652	12.2776	-1.24175	0.0316076	0.488855	Vps41	vacuolar protein sorting 41 (yeast)
TC1900000708.mm.1	6.39048	6.70254	-1.24148	0.0173355	0.432256	Borcs7	BLOC-1 related complex subunit 7
TC0200004942.mm.1	4.91842	5.22799	-1.23934	0.031176	0.48643	E2f1	E2F transcription factor 1
TC1200001460.mm.1	8.23559	8.54441	-1.2387	0.0017845	0.294807	Lpin1	lipin 1
TC0500002859.mm.1	9.89626	10.2001	-1.23447	0.03976	0.513813	Wdfy3	WD repeat and FYVE domain containing 3
TC1400001711.mm.1	9.48758	9.76992	-1.21617	0.0134953	0.415493	Mapk8	mitogen-activated protein kinase 8
TC1100003612.mm.1	3.88414	4.16534	-1.21521	0.0327425	0.495942	Calcoco2	calcium binding and coiled-coil domain 2; Synthetic construct Mus musculus clone IMAGE:100064068, MGC:193439 calcium binding and coiled-coil domain 2 (Calcoco2) mRNA, encodes complete protein.
TC1700002573.mm.1	11.2685	11.5475	-1.21339	0.0348276	0.499584	Atl2	atlastin GTPase 2; atlastin GTPase 2 (Atl2), transcript variant 2, mRNA.
TC0600001193.mm.1	7.28731	7.56287	-1.21046	0.0335352	0.496746	Itpr1	inositol 1,4,5-trisphosphate receptor 1; Synthetic construct Mus musculus clone IMAGE:100069456, MGC:199358 inositol 1,4,5-triphosphate receptor 1 (Itpr1) mRNA, encodes complete protein.
TC0600003417.mm.1	8.65564	8.9264	-1.20644	0.0101676	0.398734	Kras	v-Ki-ras2 Kirsten rat sarcoma viral oncogene homolog
TC1700001615.mm.1	8.66798	8.93785	-1.2057	0.0099637	0.398187	Pdpk1	3-phosphoinositide dependent protein kinase 1
TC0100003254.mm.1	7.82283	7.55298	1.20568	0.0126461	0.410611	Rnf2	ring finger protein 2
TC0300000360.mm.1	7.44364	7.17292	1.20641	0.0246833	0.460802	Rab33b	RAB33B, member RAS oncogene family; RAB33B, member of RAS oncogene family
TC1000002280.mm.1	7.26679	6.97375	1.22522	0.00795146	0.380171	Sirt1	sirtuin 1; Synthetic construct Mus musculus clone IMAGE:100066295, MGC:195432 sirtuin 1 (silent mating type information regulation 2, homolog) 1 (S. cerevisiae) (Sirt1) mRNA, encodes complete protein.
TC1100003992.mm.1	8.41206	8.11442	1.22913	0.00561759	0.361477	Wipi1	WD repeat domain, phosphoinositide interacting 1
TC0X00001071.mm.1	13.6011	13.3031	1.22945	0.0174734	0.432335	Pgk1	phosphoglycerate kinase 1
TC1100000294.mm.1	9.99108	9.69195	1.2304	0.0231253	0.453357	Ccdc88a	coiled coil domain containing 88A; coiled coil domain containing 88A (Ccdc88a), mRNA.
TC1400000784.mm.1	7.33279	7.03045	1.23314	0.0044747	0.34367	Psme1	proteasome (prosome, macropain) activator subunit 1 (PA28 alpha)
TC0500003648.mm.1	8.44924	8.09829	1.2754	0.0135659	0.415873	Hmgb1	high mobility group box 1
TC0300000376.mm.1	6.23616	5.87553	1.28398	0.00276421	0.315621	Foxo1	forkhead box O1
TC1800000632.mm.1	10.1384	9.77645	1.28517	0.0353624	0.50054	Csnk1a1	casein kinase 1, alpha 1
TC0500001649.mm.1	6.81302	6.43516	1.29941	0.00544326	0.360855	Lamtor4	late endosomal/lysosomal adaptor, MAPK and MTOR activator 4
TC1300002697.mm.1	7.77663	7.39217	1.30537	0.00463167	0.344016	Snx18	sorting nexin 18
TC1900000140.mm.1	9.18544	8.80004	1.30623	0.00123726	0.274764	Atl3	atlastin GTPase 3
TC1000003228.mm.1	8.10768	7.71875	1.30943	0.0165226	0.430824	Bloc1s1	biogenesis of lysosomal organelles complex-1, subunit 1; biogenesis of lysosome-related organelles complex-1, subunit 1
TC0200004138.mm.1	11.561	11.1566	1.32356	0.00461831	0.34367	Mapk8ip1	mitogen-activated protein kinase 8 interacting protein 1
TC1600000379.mm.1	9.02068	8.60123	1.33741	0.022735	0.453141	Ccdc50	coiled-coil domain containing 50; coiled-coil domain containing 50 (Ccdc50), transcript variant 1, mRNA.
TC1000002897.mm.1	12.8087	12.3859	1.34048	0.0146023	0.417569	Rab21	RAB21, member RAS oncogene family
TC1500001690.mm.1	8.63417	8.20995	1.34184	0.00337334	0.331583	Ptk2	PTK2 protein tyrosine kinase 2
TC1800000994.mm.1	9.71233	9.2742	1.35485	0.0146738	0.417569	Npc1	Niemann-Pick type C1; Niemann Pick type C1
TC1600001847.mm.1	8.96164	8.51658	1.36136	0.00100991	0.264988	Chmp2b	charged multivesicular body protein 2B
TC0100000375.mm.1	7.73611	7.23351	1.41677	0.00199942	0.299033	Stat1	signal transducer and activator of transcription 1
TC1300002204.mm.1	9.58418	9.04623	1.45191	0.0386935	0.510414	Ctsl	cathepsin L
TC0200002409.mm.1	6.93648	6.38679	1.46377	0.0178869	0.43421	Manbal	mannosidase, beta A, lysosomal-like
TC1400001655.mm.1	5.08726	4.46838	1.53569	0.000644668	0.243941	Il17rb	interleukin 17 receptor B
TC0700000511.mm.1	12.4483	11.8278	1.53742	0.00176968	0.294807	Sirt2	sirtuin 2
TC1200000266.mm.1	5.78481	5.1536	1.54887	0.0236288	0.456944	Trim13	tripartite motif-containing 13
TC0300003077.mm.1	11.9421	11.2505	1.61507	0.000273591	0.212294	Sh3glb1	SH3-domain GRB2-like B1 (endophilin); SH3-domain GRB2-like B1 (endophilin) (Sh3glb1), mRNA.
TC1900000787.mm.1	6.87972	6.16245	1.64406	0.0017879	0.294807	Tcf7l2	transcription factor 7 like 2, T cell specific, HMG box
TC0200000211.mm.1	7.91857	7.20041	1.64509	3.60449e-05	0.124329	Prkcq	protein kinase C, theta
TC0500002065.mm.1	10.78	9.78943	1.98693	0.0209894	0.442002	Tomm7	translocase of outer mitochondrial membrane 7 homolog (yeast)
TC1100000899.mm.1	10.0563	9.05354	2.0038	0.00458171	0.34367	Vamp2	vesicle-associated membrane protein 2
TC1900000078.mm.1	10.4072	9.36059	2.06561	0.0341581	0.498553	Rela	v-rel reticuloendotheliosis viral oncogene homolog A (avian)

### Sheet: T_SC_14mo_ALP
ID	CAG100 Avg (log2)	WT Avg (log2)	Fold Change	P-val	FDR P-val	Gene Symbol	Description
TC1500000742.mm.1	8.9639	10.4016	-2.70888	0.0466664	0.510487	Srebf2	sterol regulatory element binding factor 2; Synthetic construct Mus musculus clone IMAGE:100068159, MGC:195776 sterol regulatory element binding factor 2 (Srebf2) mRNA, encodes complete protein.
TC1100001832.mm.1	6.65415	7.99423	-2.53167	0.0188488	0.408367	Arsg	arylsulfatase G
TC1800000945.mm.1	12.9099	14.2357	-2.5068	0.00368413	0.278304	Kif5b	kinesin family member 5B
TC0200002072.mm.1	11.6332	12.9376	-2.46981	0.0031751	0.27181	Lamp5	lysosomal-associated membrane protein family, member 5
TC0700000038.mm.1	11.7984	12.7702	-1.96131	0.045778	0.507971	Brsk1	BR serine/threonine kinase 1
TC0300000658.mm.1	7.6458	8.44266	-1.73731	0.0033238	0.276799	Fbxw7	F-box and WD-40 domain protein 7
TC1700000676.mm.1	8.02925	8.73452	-1.63044	0.0250632	0.438256	Atp6v1g2	ATPase, H+ transporting, lysosomal V1 subunit G2
TC0X00003041.mm.1	7.08654	7.66624	-1.49454	0.00710827	0.320142	Rab9b	RAB9B, member RAS oncogene family
TC1200001971.mm.1	13.4116	13.9665	-1.46902	0.0143567	0.378107	Atp6v1d	ATPase, H+ transporting, lysosomal V1 subunit D
TC0800002552.mm.1	7.64579	8.1719	-1.44004	0.00441248	0.296063	Scoc	short coiled-coil protein; short coiled-coil protein (Scoc), transcript variant 2, mRNA.
TC0900000351.mm.1	10.6913	11.1477	-1.37205	0.0307666	0.462047	Fez1	fasciculation and elongation protein zeta 1 (zygin I)
TC0700004474.mm.1	9.91488	10.3209	-1.32502	0.0485328	0.515844	Bnip3	BCL2/adenovirus E1B interacting protein 3
TC1300002405.mm.1	3.99903	4.39981	-1.32022	0.0369075	0.482703	Atp6ap1l	ATPase, H+ transporting, lysosomal accessory protein 1-like
TC0600001536.mm.1	11.7672	12.1638	-1.31635	0.0378392	0.485487	Gabarapl1	gamma-aminobutyric acid (GABA) A receptor-associated protein-like 1
TC0500000690.mm.1	4.36946	4.66507	-1.22741	0.0322598	0.46753	Spata18	spermatogenesis associated 18
TC1500000232.mm.1	9.59839	9.31361	1.21823	0.0373464	0.484701	Mtdh	metadherin
TC0900002197.mm.1	5.31422	5.02521	1.2218	0.0403486	0.492729	Il10ra	interleukin 10 receptor, alpha; Synthetic construct Mus musculus clone IMAGE:100015068, MGC:180356 interleukin 10 receptor, alpha (Il10ra) mRNA, encodes complete protein.
TC0900001863.mm.1	7.38911	7.09342	1.22747	0.0390881	0.489285	Keap1	kelch-like ECH-associated protein 1
TC1000002280.mm.1	7.67713	7.37714	1.23113	0.0428085	0.501107	Sirt1	sirtuin 1; Synthetic construct Mus musculus clone IMAGE:100066295, MGC:195432 sirtuin 1 (silent mating type information regulation 2, homolog) 1 (S. cerevisiae) (Sirt1) mRNA, encodes complete protein.
TC0500001112.mm.1	6.86344	6.5499	1.24275	0.0424026	0.499521	Idua	iduronidase, alpha-L-
TC0900001513.mm.1	7.41176	7.09803	1.24292	0.0304275	0.461352	Tmppe; Glb1	transmembrane protein with metallophosphoesterase domain; galactosidase, beta 1; galactosidase, beta 1 (Glb1), mRNA.
TC1100001660.mm.1	9.35917	9.03364	1.25313	0.0416323	0.497716	Nbr1	neighbor of Brca1 gene 1
TC0200005011.mm.1	7.269	6.93533	1.26022	0.0194661	0.41093	Soga1	suppressor of glucose, autophagy associated 1
TC0800002119.mm.1	8.94636	8.60755	1.26472	0.0330805	0.469116	Asah1	N-acylsphingosine amidohydrolase 1
TSUnmapped00000016.mm.1	8.55498	8.19968	1.27925	0.022796	0.427235	Ddit3	DNA-damage inducible transcript 3
TC1300001461.mm.1	9.24956	8.88246	1.28975	0.0476388	0.513157	Gpr137b	G protein-coupled receptor 137B
TC0400001413.mm.1	9.65454	9.28392	1.29292	0.0498171	0.521794	Rragc	Ras-related GTP binding C
TC1800001512.mm.1	7.73859	7.36646	1.29426	0.0228968	0.427572	Ptpn2	protein tyrosine phosphatase, non-receptor type 2
TC1100001638.mm.1	5.86304	5.48084	1.30332	0.0101099	0.34594	Naglu	alpha-N-acetylglucosaminidase (Sanfilippo disease IIIB)
TC1800001665.mm.1	6.84451	6.45694	1.30819	0.0279727	0.447583	Nfatc1	nuclear factor of activated T cells, cytoplasmic, calcineurin dependent 1
TC0500003108.mm.1	7.02759	6.63797	1.31006	0.0372075	0.484597	Prkab1	protein kinase, AMP-activated, beta 1 non-catalytic subunit
TC1000002897.mm.1	13.4633	13.065	1.31796	0.0133744	0.371004	Rab21	RAB21, member RAS oncogene family
TC0300001492.mm.1	6.90224	6.50337	1.31848	0.0296629	0.457571	Ctbs	chitobiase, di-N-acetyl-
TC1100003856.mm.1	16.7545	16.3545	1.31947	0.0440577	0.504771	Gfap	glial fibrillary acidic protein
TC1400001655.mm.1	5.47965	5.07823	1.32081	0.0268635	0.4449	Il17rb	interleukin 17 receptor B
TC0800000475.mm.1	9.86988	9.46771	1.3215	0.0319652	0.465726	Vps37a	vacuolar protein sorting 37A (yeast)
TC0400001668.mm.1	9.6193	9.21681	1.32179	0.0209429	0.420259	Fuca1	fucosidase, alpha-L- 1, tissue
TC1000003228.mm.1	9.95202	9.54647	1.32459	0.033812	0.473108	Bloc1s1	biogenesis of lysosomal organelles complex-1, subunit 1; biogenesis of lysosome-related organelles complex-1, subunit 1
TC0700002669.mm.1	11.2851	10.8773	1.32672	0.0263521	0.443817	Pld3	phospholipase D family, member 3
TC0100001177.mm.1	7.11869	6.70996	1.32752	0.033482	0.471843	Rab29	RAB29, member RAS oncogene family
TC0200000923.mm.1	7.22315	6.81046	1.33116	0.0298225	0.457968	Tank	TRAF family member-associated Nf-kappa B activator
TC1100002934.mm.1	10.8716	10.4556	1.33419	0.0331954	0.470316	Ncor1	nuclear receptor co-repressor 1
TC1100003992.mm.1	8.86398	8.42965	1.35129	0.0165095	0.394652	Wipi1	WD repeat domain, phosphoinositide interacting 1
TC1100000625.mm.1	9.97465	9.52817	1.36271	0.0468389	0.510677	Fnip1	folliculin interacting protein 1
TC0700004285.mm.1	6.87762	6.43086	1.36297	0.00687151	0.318961	Cln3	ceroid lipofuscinosis, neuronal 3, juvenile (Batten, Spielmeyer-Vogt disease)
TC0800003077.mm.1	6.13904	5.68965	1.36546	0.0198909	0.415035	Galns	galactosamine (N-acetyl)-6-sulfate sulfatase
TC1000001557.mm.1	8.72254	8.26651	1.37176	0.0151036	0.381968	Ddit3	DNA-damage inducible transcript 3
TC0600001595.mm.1	8.57759	8.12098	1.37231	0.00852991	0.334085	Cdkn1b	cyclin-dependent kinase inhibitor 1B
TC1000002642.mm.1	5.70722	5.24916	1.37369	0.0322153	0.467398	Dram1	DNA-damage regulated autophagy modulator 1
TC0800000123.mm.1	16.7965	16.3315	1.38027	0.00724981	0.320142	Lamp1	lysosomal-associated membrane protein 1
TC1100002664.mm.1	11.2575	10.7875	1.38507	0.0428201	0.501107	Sqstm1	sequestosome 1
TC0500001219.mm.1	9.97987	9.50841	1.38651	0.0425618	0.49977	Usp30	ubiquitin specific peptidase 30
TC0300002731.mm.1	9.85882	9.387	1.38686	0.0156889	0.386562	Gnai3	guanine nucleotide binding protein (G protein), alpha inhibiting 3
TC1600000379.mm.1	9.91119	9.43535	1.39073	0.0181369	0.405452	Ccdc50	coiled-coil domain containing 50; coiled-coil domain containing 50 (Ccdc50), transcript variant 1, mRNA.
TC1200002251.mm.1	14.0589	13.5704	1.40297	0.0242055	0.434421	Lgmn	legumain
TC0300000910.mm.1	9.34406	8.84836	1.41	0.0405072	0.493388	Mcl1	myeloid cell leukemia sequence 1
TC1100002374.mm.1	8.00413	7.50833	1.4101	0.0233204	0.430363	Rel	reticuloendotheliosis oncogene
TC1900000140.mm.1	9.64021	9.14183	1.41263	0.0283784	0.45078	Atl3	atlastin GTPase 3
TC0800000585.mm.1	7.39895	6.89882	1.41434	0.0124162	0.363639	Aga	aspartylglucosaminidase
TC0700003936.mm.1	6.08804	5.58083	1.4213	0.033908	0.473108	Trim5	tripartite motif-containing 5
TC1500001690.mm.1	9.16283	8.64468	1.43212	0.0252658	0.439005	Ptk2	PTK2 protein tyrosine kinase 2
TC0100000439.mm.1	7.59797	7.07776	1.43417	0.0108598	0.351802	Cflar	CASP8 and FADD-like apoptosis regulator; CASP8 and FADD-like apoptosis regulator (Cflar), transcript variant 4, long non-coding RNA.
TC0900001724.mm.1	6.17712	5.65233	1.43873	0.0128558	0.365482	Yap1	yes-associated protein 1
TC0300000635.mm.1	8.72261	8.19641	1.44013	0.0135423	0.373031	Ctso	cathepsin O
TC0300000168.mm.1	7.86696	7.33087	1.45004	0.0409322	0.494631	Pld1	phospholipase D1
TC0500003648.mm.1	9.47361	8.91812	1.46967	0.00799153	0.328405	Hmgb1	high mobility group box 1
TC0100002736.mm.1	4.81153	4.24678	1.47913	0.035277	0.478104	Htr2b	5-hydroxytryptamine (serotonin) receptor 2B
TC0200004502.mm.1	8.16796	7.58694	1.49591	0.00766131	0.324124	Spg11	spastic paraplegia 11
TSUnmapped00000053.mm.1	8.91096	8.32422	1.50185	0.0304173	0.461352	Sts	steroid sulfatase
TC1400001659.mm.1	7.6777	7.09069	1.50213	0.0439425	0.504425	Prkcd	protein kinase C, delta
TC0700004095.mm.1	9.84915	9.24966	1.51518	0.0145622	0.379709	Sbf2	SET binding factor 2
TC1900000888.mm.1	6.84283	6.22055	1.53931	0.00614333	0.309785	Tcirg1	T cell, immune regulator 1, ATPase, H+ transporting, lysosomal V0 protein A3
TC0600001808.mm.1	8.87594	8.25311	1.53989	0.0204807	0.41752	Pon2	paraoxonase 2
TC0100000375.mm.1	9.16292	8.52544	1.55561	0.00578547	0.308256	Stat1	signal transducer and activator of transcription 1
TC0X00002085.mm.1	13.3392	12.6851	1.57356	0.0149037	0.381086	Lamp2	lysosomal-associated membrane protein 2
TC0400000169.mm.1	8.25604	7.60104	1.57462	0.00269626	0.262941	Ggh	gamma-glutamyl hydrolase
TC0100001173.mm.1	5.96413	5.28014	1.60658	0.00840276	0.332817	Rab7b	RAB7B, member RAS oncogene family
TC1400000784.mm.1	8.1428	7.45302	1.61304	0.00571931	0.307803	Psme1	proteasome (prosome, macropain) activator subunit 1 (PA28 alpha)
TC0800001451.mm.1	5.99308	5.29294	1.62466	0.00190653	0.238158	Irf8	interferon regulatory factor 8
TC1900000787.mm.1	7.09835	6.39477	1.62853	0.00624698	0.311703	Tcf7l2	transcription factor 7 like 2, T cell specific, HMG box
TC1200002178.mm.1	9.00538	8.30124	1.62918	0.00864314	0.335531	Galc	galactosylceramidase
TC0300000722.mm.1	8.68053	7.96693	1.63989	0.0310149	0.463321	Glmp	glycosylated lysosomal membrane protein
TC1900000472.mm.1	8.2251	7.48749	1.66741	0.00499778	0.300005	Pten	phosphatase and tensin homolog
TC0500002266.mm.1	8.95587	8.20036	1.68823	0.0109768	0.353254	Man2b2	mannosidase 2, alpha B2
TC0300000376.mm.1	7.70966	6.90032	1.75241	0.0386186	0.488192	Foxo1	forkhead box O1
TC0300003077.mm.1	12.5939	11.7789	1.75922	0.000907251	0.194281	Sh3glb1	SH3-domain GRB2-like B1 (endophilin); SH3-domain GRB2-like B1 (endophilin) (Sh3glb1), mRNA.
TC0700003990.mm.1	11.9502	11.1151	1.78402	0.014805	0.380694	Tpp1	tripeptidyl peptidase I
TC0700002974.mm.1	7.60961	6.76742	1.79278	0.0166476	0.394782	Atf5	activating transcription factor 5
TC0X00001390.mm.1	7.71455	6.86823	1.79791	0.0073095	0.320146	Atg4a	autophagy related 4A, cysteine peptidase
TC0100003051.mm.1	10.202	9.3293	1.83113	0.00998138	0.34594	Mapkapk2	MAP kinase-activated protein kinase 2
TC1400000895.mm.1	16.7079	15.7604	1.92855	0.0139441	0.375942	Ctsb	cathepsin B
TC1100002869.mm.1	8.02464	7.07384	1.93295	0.00294211	0.267137	Srebf1; Mir6922	sterol regulatory element binding transcription factor 1; microRNA 6922
TC0600002550.mm.1	6.29106	5.33016	1.94653	0.0309644	0.463321	Hk2	hexokinase 2
TC1300001052.mm.1	10.122	9.15993	1.94806	0.00616775	0.310358	Arsb	arylsulfatase B; Synthetic construct Mus musculus clone IMAGE:100068381, MGC:195925 arylsulfatase B (Arsb) mRNA, encodes complete protein.
TC0700001258.mm.1	8.03857	7.07108	1.95542	0.000788831	0.185285	Ctsc	cathepsin C
TC0300000244.mm.1	9.4848	8.51574	1.95757	0.00290696	0.267137	Sox2	SRY (sex determining region Y)-box 2; SRY-box containing gene 2
TC0700004565.mm.1	10.7443	9.76531	1.97114	0.00136206	0.222114	Ctsd; Ifitm10	cathepsin D; interferon induced transmembrane protein 10
TC1000001493.mm.1	10.7287	9.74104	1.98298	0.00253561	0.257687	Gns	glucosamine (N-acetyl)-6-sulfatase
TC0200001927.mm.1	5.85827	4.8673	1.98752	0.00176272	0.232716	Bcl2l11	BCL2-like 11 (apoptosis facilitator); BCL2-like 11 (apoptosis facilitator) (Bcl2l11), transcript variant 2, mRNA.
TC0800000845.mm.1	7.91535	6.89728	2.0252	0.000288643	0.139386	Hmox1	heme oxygenase 1; heme oxygenase (decycling) 1
TC1900000078.mm.1	11.8994	10.7861	2.16338	0.0301444	0.459751	Rela	v-rel reticuloendotheliosis viral oncogene homolog A (avian)
TC0300002872.mm.1	7.28232	6.16753	2.16563	0.014931	0.381257	Synpo2	synaptopodin 2
TC1500000199.mm.1	8.30911	7.16324	2.2128	0.00109547	0.207623	Dap	death-associated protein
TC0200003791.mm.1	8.82361	7.67201	2.2216	0.00124401	0.215921	Nfe2l2	nuclear factor, erythroid derived 2, like 2
TC0800000983.mm.1	9.23226	8.07778	2.22604	0.000792956	0.185285	Man2b1	mannosidase 2, alpha B1
TC0400003079.mm.1	7.73489	6.57747	2.23059	0.00141926	0.224016	Jun	jun proto-oncogene; Jun oncogene
TC0300001488.mm.1	5.18923	3.9824	2.3083	0.000339714	0.156686	Mcoln3	mucolipin 3
TC0200002537.mm.1	11.2037	9.91721	2.43927	0.00449498	0.297165	Ctsa	cathepsin A
TC0500003313.mm.1	7.48735	6.16332	2.50365	0.000273381	0.137642	Gusb	glucuronidase, beta
TC0200000211.mm.1	8.90737	7.56198	2.54099	0.000836941	0.188607	Prkcq	protein kinase C, theta
TC0400001557.mm.1	8.88238	7.47367	2.655	7.42736e-05	0.0856044	Laptm5	lysosomal-associated protein transmembrane 5; lysosomal-associated protein transmembrane 5 (Laptm5), mRNA.
TC1000001066.mm.1	8.36165	6.88322	2.78644	0.000829951	0.188111	Igf1	insulin-like growth factor 1; insulin-like growth factor 1 (Igf1), transcript variant 2, mRNA.
TC0900001155.mm.1	9.66318	8.17265	2.80992	0.00181759	0.234729	Ctsh	cathepsin H
TC0800002403.mm.1	8.38926	6.83972	2.92722	0.000778576	0.185246	Ifi30	interferon gamma inducible protein 30
TC0900000748.mm.1	11.8007	10.2289	2.97281	7.93966e-05	0.0887573	Hexa	hexosaminidase A
TC1700000418.mm.1	11.0978	9.36735	3.31835	0.00117675	0.213225	Atp6v0e	ATPase, H+ transporting, lysosomal V0 subunit E
TC1300002204.mm.1	12.5066	10.7568	3.36295	9.02915e-05	0.0902313	Ctsl	cathepsin L
TC0500001025.mm.1	14.099	12.1765	3.79074	3.32089e-05	0.0561621	Spp1	secreted phosphoprotein 1
TC1700000937.mm.1	7.75188	5.76174	3.97274	1.44808e-05	0.0397956	Trem2	triggering receptor expressed on myeloid cells 2
TC0100001602.mm.1	9.05163	6.96432	4.24955	0.000253692	0.134939	Cd84	CD84 antigen
TC0500002843.mm.1	6.13946	4.0346	4.30154	0.000228104	0.131972	Hpse	heparanase
TC1300002481.mm.1	14.8524	12.7291	4.3568	2.07347e-05	0.0471579	Hexb	hexosaminidase B; Synthetic construct Mus musculus clone IMAGE:100015010, MGC:180337 hexosaminidase B (Hexb) mRNA, encodes complete protein.
TC1100001688.mm.1	9.62998	7.44742	4.53958	0.000127451	0.105077	Grn	granulin
TC0200005314.mm.1	12.2826	10.0875	4.57927	2.302e-05	0.0489776	Ctsz	cathepsin Z
TC0300000903.mm.1	15.663	13.0607	6.07215	9.89316e-06	0.0356449	Ctss	cathepsin S; cathepsin S (Ctss), transcript variant 1, mRNA.
TC0400002275.mm.1	7.58571	4.42398	8.94902	5.72284e-07	0.0125819	Atp6v0d2	ATPase, H+ transporting, lysosomal V0 subunit D2
