## Supplementary material for "Multiomics approach identifies SERPINB1 as candidate progression biomarker for Spinocerebellar Ataxia type 2": Table S3

### Sheet: T_Cbll_10w_SG and RNA process
ID	Now_KIN_CB Avg (log2)	Now_WT_CB Avg (log2)	Fold Change	P-val	FDR P-val	Gene Symbol	Description
TC0600003460.mm.1	7.82318	8.46238	-1.55747	0.000413362	0.149389	Tmtc1	transmembrane and tetratricopeptide repeat containing 1
TC0500003116.mm.1	6.30741	6.86547	-1.47229	0.00288209	0.236997	Hspb8	heat shock protein 8
TC1900000152.mm.1	8.0586	8.47093	-1.33083	0.00982965	0.302801	Wdr74	WD repeat domain 74
TSUnmapped00000023.mm.1	10.6122	11.0242	-1.33055	0.0113354	0.312903	Rbm4	RNA binding motif protein 4
TC1500002142.mm.1	11.9798	12.3485	-1.29113	0.0106555	0.308451	Slc38a2	solute carrier family 38, member 2
TC0200001756.mm.1	5.54601	5.90192	-1.2798	0.0147418	0.330707	Rpusd2	RNA pseudouridylate synthase domain containing 2
TC0800000691.mm.1	8.65434	8.99451	-1.2659	0.029052	0.376825	Naf1	nuclear assembly factor 1 homolog (S. cerevisiae)
TC0300002370.mm.1	8.20068	8.53254	-1.25863	0.0207885	0.355382	Ints3	integrator complex subunit 3
TC1800001088.mm.1	11.3885	11.6792	-1.22327	0.0307827	0.381009	Celf4	CUGBP, Elav-like family member 4
TC1400000248.mm.1	5.10426	5.39262	-1.22125	0.00875849	0.297924	Anxa11	annexin A11
TC1200001813.mm.1	9.96936	10.256	-1.21979	0.0111074	0.311395	Sec23a	SEC23 homolog A, COPII coat complex component; SEC23A (S. cerevisiae)
TC1000002612.mm.1	9.13892	9.41626	-1.21196	0.035022	0.387996	Rtcb	RNA 2,3-cyclic phosphate and 5-OH ligase; RNA 2',3'-cyclic phosphate and 5'-OH ligase
TC0500001370.mm.1	10.6248	10.8969	-1.20756	0.0399743	0.398801	Atxn2	ataxin 2
TC0300000866.mm.1	7.73304	8.00023	-1.20346	0.00784191	0.28753	Tdrkh	tudor and KH domain containing protein
TC0500002428.mm.1	4.69042	4.40109	1.22207	0.0277205	0.374275	Cckar; Rnu7	cholecystokinin A receptor; U7 small nuclear RNA
TC0400003421.mm.1	9.37746	9.08148	1.22772	0.00860263	0.295518	Ybx1	Y box protein 1
TC1300002553.mm.1	12.0423	11.7144	1.2552	0.0186959	0.347762	Pik3r1	phosphatidylinositol 3-kinase, regulatory subunit, polypeptide 1 (p85 alpha)
TSUnmapped00000184.mm.1	17.5175	17.1656	1.27618	0.0210367	0.355833	Rnu2-10	U2 small nuclear RNA 10
TC1000002498.mm.1	6.4377	6.00817	1.34679	0.0175937	0.342692	Mex3d	mex3 homolog D (C. elegans)
TC0100003615.mm.1	7.638	7.16288	1.39003	0.0431418	0.404264	Rbm8a2; Rbm8a	RNA binding motif protein 8A2; RNA binding motif protein 8a
TC1100001667.mm.1	17.3011	16.8037	1.41166	0.0164041	0.337484	Rnu2-10	U2 small nuclear RNA 10

### Sheet: T_Cbll_14m_SG and RNA process
ID	KIN Avg (log2)	WT Avg (log2)	Fold Change	P-val	FDR P-val	Gene Symbol	Description
TC0600003460.mm.1	7.82925	8.34588	-1.43061	0.00258493	0.216086	Tmtc1	transmembrane and tetratricopeptide repeat containing 1
TSUnmapped00000026.mm.1	9.53965	9.98718	-1.3637	0.00796173	0.315549	Rbm4	RNA binding motif protein 4
TC0300002716.mm.1	13.3507	13.755	-1.3234	0.0144036	0.380751	Ahcyl1	S-adenosylhomocysteine hydrolase-like 1
TSUnmapped00000023.mm.1	11.21	11.6133	-1.32251	0.00561875	0.279075	Rbm4	RNA binding motif protein 4
TC0200002396.mm.1	6.24299	6.62366	-1.30195	0.0428547	0.514546	Aar2	AAR2 splicing factor homolog (S. cerevisiae)
TSUnmapped00000021.mm.1	8.95764	9.32927	-1.29381	0.0079892	0.315549	Rbm4	RNA binding motif protein 4
TC1900001031.mm.1	11.9793	12.3303	-1.27547	0.0255476	0.44712	Stip1	stress-induced phosphoprotein 1
TC0600001636.mm.1	11.3411	11.6823	-1.26687	0.00484674	0.265347	Strap	serine/threonine kinase receptor associated protein
TC1300002765.mm.1	4.38324	4.70996	-1.25416	0.0439068	0.517169	Nsun2	NOL1/NOP2/Sun domain family member 2
TC0800000929.mm.1	8.15295	8.46605	-1.24237	0.0442992	0.517716	Dnajb1	DnaJ (Hsp40) homolog, subfamily B, member 1
TC1100000333.mm.1	6.83807	7.13201	-1.22598	0.0181775	0.406696	Snrnp25	small nuclear ribonucleoprotein 25 (U11/U12)
TC0800000330.mm.1	6.3046	6.5888	-1.21773	0.0141884	0.379882	Lsm1	LSM1 homolog, U6 small nuclear RNA associated (S. cerevisiae)
TC1100003830.mm.1	8.68724	8.96418	-1.21162	0.031351	0.472388	Atxn7l3	ataxin 7-like 3
TC0700003608.mm.1	6.44832	6.72222	-1.20907	0.0145411	0.380751	Cpeb1	cytoplasmic polyadenylation element binding protein 1
TC1100001155.mm.1	6.08143	6.3465	-1.20169	0.00953206	0.337865	Spag5	sperm associated antigen 5
TC1100003107.mm.1	10.027	9.76057	1.20286	0.0432903	0.516527	Pfn1	profilin 1
TC0400003760.mm.1	10.4873	10.1898	1.22904	0.00907131	0.330922	Srrm1	serine/arginine repetitive matrix 1
TC0300002756.mm.1	10.6242	10.3218	1.23317	0.0358325	0.492044	Prpf38b	PRP38 pre-mRNA processing factor 38 (yeast) domain containing B
TC1000000871.mm.1	9.95283	9.61965	1.25979	0.0189071	0.4106	Sf3a2	splicing factor 3a, subunit 2
TC1700000323.mm.1	13.3863	13.0519	1.26086	0.0146975	0.381949	Srrm2	serine/arginine repetitive matrix 2
TC1200000789.mm.1	8.86978	8.52303	1.27169	0.00852239	0.322677	Rbm25	RNA binding motif protein 25
TC0900003043.mm.1	10.7366	10.3827	1.27799	0.0187271	0.410428	Rbm5	RNA binding motif protein 5
TC0600003071.mm.1	5.82564	5.46904	1.2804	0.0122569	0.364927	Apobec1	apolipoprotein B mRNA editing enzyme, catalytic polypeptide 1
TC0500001504.mm.1	10.857	10.4997	1.28106	0.00507201	0.270806	Sfswap	splicing factor, suppressor of white-apricot homolog (Drosophila)
TC0800003053.mm.1	8.4738	8.10413	1.29205	0.0167072	0.393647	Zcchc14	zinc finger, CCHC domain containing 14
TC1700001950.mm.1	9.69226	9.30761	1.30554	0.00956042	0.337865	Prrc2a	proline-rich coiled-coil 2A
TC1000002543.mm.1	7.06618	6.67584	1.3107	0.00710802	0.302486	Celf5	CUGBP, Elav-like family member 5
TC0500003117.mm.1	9.53849	9.13685	1.321	0.0426971	0.513688	Srrm4	serine/arginine repetitive matrix 4
TC0600000987.mm.1	10.2709	9.8335	1.35417	0.00544738	0.277858	Tia1	cytotoxic granule-associated RNA binding protein 1
TC0300003248.mm.1	10.0162	9.57247	1.36009	0.00577877	0.282487	Rnpc3	RNA-binding region (RNP1, RRM) containing 3
TC0900001910.mm.1	9.61175	9.13816	1.38857	0.0221011	0.429154	Rp9	retinitis pigmentosa 9 (human)
TC1100003061.mm.1	10.1901	9.68145	1.42269	0.00148091	0.175568	Polr2a	polymerase (RNA) II (DNA directed) polypeptide A (Polr2a), mRNA.; polymerase (RNA) II (DNA directed) polypeptide A
TC1100004128.mm.1	12.5816	12.0634	1.43225	0.00703594	0.302069	Srsf2	serine/arginine-rich splicing factor 2
TC0300000871.mm.1	8.8641	8.33674	1.44128	0.00509727	0.271125	Celf3	CUGBP, Elav-like family member 3; CUGBP, Elav-like family member 3 (Celf3), mRNA.
TC1200001692.mm.1	11.4098	10.8119	1.51354	0.00373491	0.241509	Nova1	neuro-oncological ventral antigen 1

### Sheet: T_SC_10w_SG and RNA process
ID	Now_KIN_Cord Avg (log2)	Now_WT_Cord Avg (log2)	Fold Change	P-val	FDR P-val	Gene Symbol	Description
TC1800001088.mm.1	8.59555	9.20251	-1.52304	0.00954372	0.393623	Celf4	CUGBP, Elav-like family member 4
TC1000002420.mm.1	7.67523	8.27578	-1.51629	0.000762529	0.250519	Adarb1	adenosine deaminase, RNA-specific, B1; Synthetic construct Mus musculus clone IMAGE:100066282, MGC:195419 adenosine deaminase, RNA-specific, B1 (Adarb1) mRNA, encodes complete protein.
TC0800000938.mm.1	10.3653	10.8637	-1.41264	0.00727116	0.374416	Prkaca	protein kinase, cAMP dependent, catalytic, alpha; protein kinase, cAMP dependent, catalytic, alpha (Prkaca), mRNA.
TC1300000778.mm.1	12.0332	12.5078	-1.38956	0.00551369	0.360855	Habp4	hyaluronic acid binding protein 4
TC0500003393.mm.1	8.40554	8.85466	-1.36521	0.00324486	0.328997	Pom121	nuclear pore membrane protein 121
TC1500002142.mm.1	11.4979	11.9436	-1.36192	0.0118323	0.41013	Slc38a2	solute carrier family 38, member 2
TC1900000152.mm.1	7.25854	7.6919	-1.35038	0.00606289	0.363639	Wdr74	WD repeat domain 74
TC1100000674.mm.1	10.6936	11.1129	-1.33724	0.00230305	0.307097	Larp1	La ribonucleoprotein domain family, member 1
TC1900001031.mm.1	12.1124	12.497	-1.30551	0.00518746	0.358596	Stip1	stress-induced phosphoprotein 1
TC0400003275.mm.1	8.15634	8.53519	-1.30031	0.0108253	0.404529	Elavl4	ELAV (embryonic lethal, abnormal vision, Drosophila)-like 4 (Hu antigen D)
TC0400001688.mm.1	7.66748	8.03211	-1.28755	0.00289174	0.319204	Luzp1	leucine zipper protein 1
TC1300002766.mm.1	9.51263	9.86444	-1.27616	0.0105299	0.403265	Nsun2	NOL1/NOP2/Sun domain family member 2
TC0300000866.mm.1	7.20879	7.55941	-1.2751	0.0374056	0.506282	Tdrkh	tudor and KH domain containing protein
TC0400004035.mm.1	14.192	14.5385	-1.27144	0.0461338	0.530424	Kif1b	kinesin family member 1B
TC0300002716.mm.1	13.4618	13.8081	-1.27131	0.0168136	0.430824	Ahcyl1	S-adenosylhomocysteine hydrolase-like 1
TC1200002438.mm.1	7.58305	7.92415	-1.26673	0.00539312	0.360855	Ahnak2	AHNAK nucleoprotein 2
TC0300000769.mm.1	8.4583	8.78799	-1.25674	0.0232857	0.454272	Adar	adenosine deaminase, RNA-specific
TC0500003000.mm.1	8.419	8.73445	-1.2444	0.0104083	0.401646	Ulk1	unc-51 like kinase 1
TC1500000729.mm.1	8.55243	8.83953	-1.22019	0.0304597	0.483116	Zc3h7b	zinc finger CCCH type containing 7B; Synthetic construct Mus musculus clone IMAGE:100068084, MGC:195701 zinc finger CCCH type containing 7B (Zc3h7b) mRNA, encodes complete protein.
TC1100003830.mm.1	9.32083	9.59707	-1.21103	0.0294967	0.479186	Atxn7l3	ataxin 7-like 3
TC0200002056.mm.1	9.11775	9.39096	-1.2085	0.0146893	0.417569	Plcb1	phospholipase C, beta 1
TC1200001813.mm.1	9.85966	10.1324	-1.2081	0.0255769	0.463836	Sec23a	SEC23 homolog A, COPII coat complex component; SEC23A (S. cerevisiae)
TC1100000918.mm.1	8.98053	9.25082	-1.20606	0.00875787	0.388921	Fxr2	fragile X mental retardation, autosomal homolog 2
TC0400003760.mm.1	9.25018	8.9826	1.20379	0.0127792	0.410611	Srrm1	serine/arginine repetitive matrix 1
TC0400003451.mm.1	8.32087	8.0517	1.20512	0.00623166	0.363639	Zmpste24	zinc metallopeptidase, STE24
TC1300002099.mm.1	11.6789	11.4034	1.21042	0.00816455	0.382424	Hnrnpk	heterogeneous nuclear ribonucleoprotein K
TC1700000494.mm.1	9.81765	9.54072	1.21161	0.017258	0.432256	Srsf3	serine/arginine-rich splicing factor 3
TC1100003107.mm.1	9.38252	9.0996	1.21666	0.0434522	0.525948	Pfn1	profilin 1
TC0400002757.mm.1	7.79773	7.51469	1.21675	0.00385557	0.332641	Ptbp3	polypyrimidine tract binding protein 3
TC1100001131.mm.1	9.88381	9.59901	1.21825	0.00917534	0.392252	Nufip2	nuclear fragile X mental retardation protein interacting protein 2
TC1600001008.mm.1	10.7072	10.4219	1.21868	0.00575583	0.363639	Son	Son DNA binding protein
TC1800000081.mm.1	8.12818	7.84105	1.22021	0.0281996	0.474048	Snrpd1	small nuclear ribonucleoprotein D1
TC0500003433.mm.1	5.49226	5.19825	1.22604	0.0443785	0.527501	Trim56	tripartite motif-containing 56
TC1100001253.mm.1	8.81259	8.51819	1.22637	0.00790773	0.379871	Taf15	TAF15 RNA polymerase II, TATA box binding protein (TBP)-associated factor
TC1100003437.mm.1	6.24378	5.94767	1.22783	0.007094	0.374189	Ints2	integrator complex subunit 2
TC0400000057.mm.1	6.86952	6.56835	1.23214	0.00540013	0.360855	Chd7	chromodomain helicase DNA binding protein 7; chromodomain helicase DNA binding protein 7 (Chd7), mRNA.
TC1400002208.mm.1	8.10895	7.80141	1.2376	0.0251855	0.463097	Ints6	integrator complex subunit 6
TC1700001950.mm.1	8.55119	8.24092	1.23994	0.00557509	0.360855	Prrc2a	proline-rich coiled-coil 2A
TC0800001657.mm.1	9.88741	9.5768	1.24024	0.0184861	0.438401	Arglu1; Mir7654	arginine and glutamate rich 1; microRNA 7654
TC1000000820.mm.1	6.96936	6.65345	1.24479	0.011216	0.405794	Ptbp1	polypyrimidine tract binding protein 1
TC0200001013.mm.1	12.076	11.754	1.25003	0.0325013	0.49408	Ssb	Sjogren syndrome antigen B
TC0900002772.mm.1	7.76293	7.42633	1.26278	0.0104246	0.401646	Ibtk	inhibitor of Bruton agammaglobulinemia tyrosine kinase
TC1600001378.mm.1	7.9547	7.61697	1.26376	0.00244116	0.308355	Tra2b	transformer 2 beta homolog (Drosophila)
TC1500001102.mm.1	12.5234	12.1853	1.26407	0.0305731	0.483684	Pcbp2	poly(rC) binding protein 2
TC1100000544.mm.1	11.6418	11.3035	1.2643	0.01123	0.406029	Hnrnph1	heterogeneous nuclear ribonucleoprotein H1
TC1700000468.mm.1	5.74652	5.40574	1.26644	0.0418002	0.520373	Snrpc	U1 small nuclear ribonucleoprotein C
TC1100003841.mm.1	9.75081	9.41003	1.26645	0.0187495	0.438401	Gpatch8	G patch domain containing 8
TC0200002127.mm.1	6.66034	6.31924	1.26672	0.0167591	0.430824	Snrpb2	U2 small nuclear ribonucleoprotein B
TC1000001546.mm.1	7.79559	7.45334	1.26773	0.00392149	0.332641	Cdk4	cyclin-dependent kinase 4
TC0900001349.mm.1	10.4171	10.0713	1.27082	0.00637515	0.363639	Pcbp4	poly(rC) binding protein 4
TC1900001514.mm.1	9.19483	8.84901	1.27087	0.0178292	0.43411	Exosc1	exosome component 1
TC0300003248.mm.1	8.84847	8.49721	1.27567	0.00407291	0.332641	Rnpc3	RNA-binding region (RNP1, RRM) containing 3
TC1100001386.mm.1	5.65634	5.305	1.27575	0.02531	0.463097	Trim25	tripartite motif-containing 25; tripartite motif-containing 25 (Trim25), mRNA.
TC1900001465.mm.1	7.503	7.15055	1.27672	0.0092525	0.39273	Fra10ac1	FRA10AC1 homolog (human)
TC0200002474.mm.1	9.78355	9.43097	1.27684	0.00628223	0.363639	Srsf6	serine/arginine-rich splicing factor 6
TC0300002103.mm.1	7.53835	7.18433	1.27811	0.00175992	0.294807	Ccnl1	cyclin L1
TC1700002583.mm.1	9.21897	8.85532	1.28667	0.0097635	0.395425	Srsf7	serine/arginine-rich splicing factor 7
TC1500001876.mm.1	11.8552	11.4892	1.28873	0.00768231	0.378716	Ddx17	DEAD (Asp-Glu-Ala-Asp) box polypeptide 17
TC1400002832.mm.1	9.78415	9.40853	1.2974	0.00138484	0.286117	Pabpn1	poly(A) binding protein, nuclear 1
TC0400002084.mm.1	7.1506	6.76789	1.30379	0.00319019	0.325213	Ssu72	Ssu72 RNA polymerase II CTD phosphatase homolog (yeast)
TC1100000565.mm.1	9.97054	9.57857	1.31219	0.002101	0.303032	Clk4	CDC like kinase 4
TC1000000716.mm.1	10.5925	10.1981	1.31437	0.0193926	0.438962	Snrpd3	small nuclear ribonucleoprotein D3
TC1200000750.mm.1	10.4613	10.0656	1.31567	0.00350352	0.332641	Srsf5	serine/arginine-rich splicing factor 5
TC1400002023.mm.1	10.7081	10.3106	1.31718	0.000993856	0.264988	Hnrnpc	heterogeneous nuclear ribonucleoprotein C
TC0600000986.mm.1	6.07041	5.66803	1.32168	0.0141109	0.417569	Snrpg	small nuclear ribonucleoprotein polypeptide G
TC0800002121.mm.1	9.35067	8.93997	1.32933	0.0045762	0.34367	Frg1	FSHD region gene 1
TC0500001766.mm.1	7.3061	6.89227	1.33222	0.0270428	0.468637	Bud31	BUD31 homolog (yeast)
TC1100004128.mm.1	11.0599	10.6368	1.34083	0.0129912	0.411648	Srsf2	serine/arginine-rich splicing factor 2
TC1400001470.mm.1	8.56089	8.13227	1.34594	0.00350049	0.332641	Thoc7	THO complex 7 homolog (Drosophila); THO complex 7 homolog (Drosophila) (Thoc7), transcript variant 1, mRNA.; THO complex 7 homolog (Drosophila) (Thoc7), transcript variant 2, mRNA.
TC0600000987.mm.1	8.70055	8.25004	1.36653	0.00778136	0.378716	Tia1	cytotoxic granule-associated RNA binding protein 1
TC1000002696.mm.1	5.90468	5.43523	1.38457	0.00806738	0.381151	Snrpf	small nuclear ribonucleoprotein polypeptide F
TC0600002265.mm.1	13.1286	12.5897	1.45281	0.00187352	0.29712	Hnrnpa2b1	heterogeneous nuclear ribonucleoprotein A2/B1; heterogeneous nuclear ribonucleoprotein A2/B1 (Hnrnpa2b1), transcript variant 1, mRNA.
TC0X00000337.mm.1	4.19777	3.6465	1.46537	0.00413064	0.334276	Rnf113a1	ring finger protein 113A1
TC0X00001797.mm.1	10.1441	9.58674	1.47158	0.0355334	0.50054	Rbm3	RNA binding motif protein 3
TC0700001871.mm.1	11.1097	10.5504	1.47348	0.0370049	0.50444	Fus	fused in sarcoma
TC1100003559.mm.1	10.7293	10.1685	1.47512	0.000140506	0.197855	Luc7l3	LUC7-like 3 (S. cerevisiae)
TC0400001477.mm.1	12.0651	11.4952	1.48439	0.000480435	0.24279	Sfpq	splicing factor proline/glutamine rich (polypyrimidine tract binding protein associated)
TC1100003061.mm.1	9.33594	8.73914	1.51236	0.000397272	0.231489	Polr2a	polymerase (RNA) II (DNA directed) polypeptide A (Polr2a), mRNA.; polymerase (RNA) II (DNA directed) polypeptide A
TC0100002381.mm.1	10.169	9.57203	1.51257	0.00289411	0.319204	Clk1	CDC-like kinase 1; Synthetic construct Mus musculus clone IMAGE:100064101, MGC:193472 CDC-like kinase 1 (Clk1) mRNA, encodes complete protein.; CDC-like kinase 1 (Clk1), transcript variant 2, non-coding RNA.
TC1100003935.mm.1	15.1127	14.4485	1.58469	0.000526999	0.24279	Ddx5; Mir3064	DEAD (Asp-Glu-Ala-Asp) box polypeptide 5; microRNA 3064
TC0600003268.mm.1	9.73776	9.04172	1.62004	0.00490903	0.350032	Ybx3	Y box protein 3
TC0800003015.mm.1	7.83535	7.09529	1.67024	0.00177702	0.294807	Mphosph6	M phase phosphoprotein 6
TC0400003421.mm.1	8.47771	7.6874	1.72944	0.00126307	0.276406	Ybx1	Y box protein 1
TC0600000014.mm.1	9.83166	8.81645	2.0212	0.00106834	0.27206	Peg10	paternally expressed 10; Synthetic construct Mus musculus clone IMAGE:100062263, MGC:190439 paternally expressed 10 (Peg10) mRNA, encodes complete protein.

### Sheet: T_SC_14mo_SG and RNA process
ID	CAG100 Avg (log2)	WT Avg (log2)	Fold Change	P-val	FDR P-val	Gene Symbol	Description
TC1000002420.mm.1	7.71593	8.78208	-2.09384	0.0182585	0.406431	Adarb1	adenosine deaminase, RNA-specific, B1; Synthetic construct Mus musculus clone IMAGE:100066282, MGC:195419 adenosine deaminase, RNA-specific, B1 (Adarb1) mRNA, encodes complete protein.
TC1300000778.mm.1	12.1293	13.1392	-2.01374	0.00840165	0.332817	Habp4	hyaluronic acid binding protein 4
TC0400001688.mm.1	7.96653	8.90892	-1.92171	0.00635231	0.312217	Luzp1	leucine zipper protein 1
TC0300000866.mm.1	7.00656	7.72552	-1.646	0.0440999	0.504771	Tdrkh	tudor and KH domain containing protein
TC0800000938.mm.1	11.2224	11.8715	-1.56818	0.0312545	0.463691	Prkaca	protein kinase, cAMP dependent, catalytic, alpha; protein kinase, cAMP dependent, catalytic, alpha (Prkaca), mRNA.
TC1100003830.mm.1	9.64757	10.2776	-1.54765	0.00820501	0.329981	Atxn7l3	ataxin 7-like 3
TC0100001999.mm.1	8.51983	9.11749	-1.51326	0.0405816	0.493475	Stau2	staufen (RNA binding protein) homolog 2 (Drosophila)
TC1100002592.mm.1	5.95613	6.52254	-1.48083	0.0173878	0.3977	Lsm11	U7 snRNP-specific Sm-like protein LSM11; U7 snRNP-specific Sm-like protein LSM11 (Lsm11), mRNA.
TC0400003448.mm.1	10.7311	11.2484	-1.4313	0.0240083	0.433121	Smap2	small ArfGAP 2
TC0900000704.mm.1	3.84982	4.2728	-1.34069	0.045035	0.507392	Rpp25	ribonuclease P/MRP 25 subunit
TC0700000989.mm.1	7.7221	8.03395	-1.2413	0.0434948	0.503102	Snrpa1	small nuclear ribonucleoprotein polypeptide A; small nuclear ribonucleoprotein polypeptide A'
TC0300002756.mm.1	8.65488	8.3897	1.20179	0.0450481	0.507392	Prpf38b	PRP38 pre-mRNA processing factor 38 (yeast) domain containing B
TC0100002381.mm.1	10.5896	10.3171	1.2079	0.0395899	0.489918	Clk1	CDC-like kinase 1; Synthetic construct Mus musculus clone IMAGE:100064101, MGC:193472 CDC-like kinase 1 (Clk1) mRNA, encodes complete protein.; CDC-like kinase 1 (Clk1), transcript variant 2, non-coding RNA.
TC0200002127.mm.1	7.29518	7.01211	1.21678	0.048526	0.515844	Snrpb2	U2 small nuclear ribonucleoprotein B
TC1100003457.mm.1	8.03312	7.744	1.22189	0.0413883	0.496404	Dhx40	DEAH (Asp-Glu-Ala-His) box polypeptide 40
TC0700002659.mm.1	8.54196	8.2488	1.22532	0.0333297	0.470828	Snrpa	small nuclear ribonucleoprotein polypeptide A; small nuclear ribonucleoprotein polypeptide A (Snrpa), transcript variant 1, mRNA.
TC0200004269.mm.1	9.23262	8.93909	1.22564	0.0457194	0.507971	Elp4	elongation protein 4 homolog (S. cerevisiae)
TC1100003917.mm.1	7.23517	6.93725	1.22937	0.0447147	0.506474	Ftsj3	FtsJ homolog 3 (E. coli)
TC1000002267.mm.1	10.09	9.78939	1.23164	0.0396623	0.490001	Ccar1	cell division cycle and apoptosis regulator 1
TC1300001136.mm.1	8.47255	8.16901	1.23417	0.0318158	0.465067	Smn1	survival motor neuron 1
TC0600000215.mm.1	8.12089	7.816	1.23532	0.0421375	0.499254	Snd1	staphylococcal nuclease and tudor domain containing 1
TC1300000491.mm.1	9.08823	8.78328	1.23538	0.0470464	0.511792	Nol7	nucleolar protein 7
TC1000002696.mm.1	6.43044	6.11644	1.24316	0.0297452	0.457847	Snrpf	small nuclear ribonucleoprotein polypeptide F
TC1300002510.mm.1	10.0575	9.74158	1.24479	0.0440722	0.504771	Tnpo1	transportin 1
TC0800001977.mm.1	8.53237	8.21599	1.2452	0.0480409	0.514073	Mak16	MAK16 homolog (S. cerevisiae)
TC0700004281.mm.1	11.2857	10.9656	1.24846	0.0343111	0.474229	Atxn2l	ataxin 2-like
TC0500001049.mm.1	7.43636	7.11264	1.25155	0.0283907	0.45078	Zfp326	zinc finger protein 326
TC1500000351.mm.1	10.5105	10.1812	1.25638	0.046111	0.508917	Eny2	enhancer of yellow 2 homolog (Drosophila)
TC1700002331.mm.1	8.27883	7.94855	1.25726	0.0307711	0.462047	Safb2	scaffold attachment factor B2
TC0X00001283.mm.1	8.7963	8.46166	1.26106	0.0219008	0.423433	Hnrnph2	heterogeneous nuclear ribonucleoprotein H2
TC1300002583.mm.1	9.36317	9.0258	1.26344	0.0431267	0.502397	Srek1	splicing regulatory glutamine/lysine-rich protein 1
TC1700000494.mm.1	10.5475	10.209	1.2645	0.0349891	0.477611	Srsf3	serine/arginine-rich splicing factor 3
TC0900001458.mm.1	5.78648	5.44522	1.26686	0.0268783	0.4449	Elp6	elongator acetyltransferase complex subunit 6
TC0900002864.mm.1	11.4287	11.0868	1.26742	0.0490214	0.51779	U2surp	U2 snRNP-associated SURP domain containing
TC1300002553.mm.1	11.9096	11.5651	1.26974	0.0356598	0.47847	Pik3r1	phosphatidylinositol 3-kinase, regulatory subunit, polypeptide 1 (p85 alpha)
TC0X00000974.mm.1	10.4865	10.1342	1.27655	0.0210278	0.420519	Nono	non-POU-domain-containing, octamer binding protein
TC1100002126.mm.1	10.5807	10.2253	1.27935	0.0305962	0.462047	Ewsr1	Ewing sarcoma breakpoint region 1; Ewing sarcoma breakpoint region 1 (Ewsr1), mRNA.
TC1700002580.mm.1	7.86677	7.50995	1.28059	0.0354105	0.478104	Hnrnpll	heterogeneous nuclear ribonucleoprotein L-like
TC1400000825.mm.1	7.21182	6.85008	1.28498	0.0293077	0.455686	Gm10094; Sap18; Mir3077	predicted gene 10094; Sin3-associated polypeptide 18; microRNA 3077
TC1100002486.mm.1	13.7976	13.4306	1.28971	0.049994	0.521873	Npm1	nucleophosmin 1
TC0400001646.mm.1	11.382	11.0137	1.29077	0.0332893	0.470828	Rsrp1	arginine/serine rich protein 1
TC0300003213.mm.1	7.88655	7.5168	1.29213	0.025538	0.440456	Clk2	CDC-like kinase 2
TC1100001560.mm.1	8.04621	7.67565	1.29285	0.0215971	0.421556	Cdk12; Mir5119	cyclin-dependent kinase 12; microRNA 5119
TC0100002353.mm.1	12.121	11.7489	1.29421	0.0290116	0.453541	Sf3b1	splicing factor 3b, subunit 1
TC0700003740.mm.1	9.73757	9.36521	1.29446	0.0420548	0.498819	Pcf11	cleavage and polyadenylation factor subunit homolog (S. cerevisiae)
TC0600000344.mm.1	7.29995	6.92402	1.29767	0.0420649	0.498819	Nup205	nucleoporin 205
TC1500000301.mm.1	9.33826	8.95873	1.30092	0.0344925	0.475881	Dcaf13	DDB1 and CUL4 associated factor 13
TC0500002504.mm.1	5.09998	4.71992	1.3014	0.0191356	0.409097	Rbm47	RNA binding motif protein 47
TC0500000701.mm.1	9.76363	9.38046	1.3042	0.0288652	0.453018	Fip1l1	FIP1 like 1 (S. cerevisiae)
TC0300000269.mm.1	8.40793	8.01908	1.30934	0.0422032	0.499254	Exosc9	exosome component 9
TC1600001378.mm.1	8.91845	8.52312	1.31524	0.0159587	0.388809	Tra2b	transformer 2 beta homolog (Drosophila)
TC0500002828.mm.1	10.4885	10.0926	1.31582	0.0299578	0.458126	Hnrnpdl	heterogeneous nuclear ribonucleoprotein D-like
TC0900001204.mm.1	8.25268	7.85074	1.32129	0.0250727	0.438256	Xrn1	5-3 exoribonuclease 1; Synthetic construct Mus musculus clone IMAGE:100062868, MGC:190978 5'-3' exoribonuclease 1 (Xrn1) mRNA, encodes complete protein.; 5'-3' exoribonuclease 1
TC0800002121.mm.1	9.7816	9.37631	1.32436	0.0168705	0.395355	Frg1	FSHD region gene 1
TC1600001556.mm.1	5.76854	5.36301	1.32458	0.0209857	0.420519	Parp14	poly (ADP-ribose) polymerase family, member 14
TC1100003437.mm.1	6.84473	6.42684	1.33598	0.0235951	0.432891	Ints2	integrator complex subunit 2
TC1600001209.mm.1	7.74582	7.32719	1.33666	0.0409548	0.494631	Zc3h7a	zinc finger CCCH type containing 7 A; zinc finger CCCH type containing 7 A (Zc3h7a), transcript variant 2, non-coding RNA.; zinc finger CCCH type containing 7 A (Zc3h7a), transcript variant 1, mRNA.
TC0200001115.mm.1	13.5361	13.1162	1.33778	0.0198702	0.415035	Hnrnpa3; Gm6793	heterogeneous nuclear ribonucleoprotein A3; heterogeneous nuclear ribonucleoprotein A3 pseudogene
TC0300002906.mm.1	8.29594	7.87497	1.33882	0.036345	0.480124	Larp7	La ribonucleoprotein domain family, member 7; Synthetic construct Mus musculus clone IMAGE:100016333, MGC:184518 La ribonucleoprotein domain family, member 7 (Larp7) mRNA, encodes complete protein.
TC1300000384.mm.1	5.99273	5.57003	1.34043	0.0130506	0.367065	Ripk1	receptor (TNFRSF)-interacting serine-threonine kinase 1
TC0200002987.mm.1	6.97536	6.55211	1.34094	0.0265761	0.4449	Trdmt1	tRNA aspartic acid methyltransferase 1
TC0200003705.mm.1	7.88407	7.45904	1.3426	0.0400889	0.491827	Mettl5	methyltransferase like 5
TC1100003790.mm.1	8.73618	8.31024	1.34344	0.0355799	0.478104	Stat3	signal transducer and activator of transcription 3
TC0200004424.mm.1	6.39402	5.96784	1.34367	0.0269691	0.4449	Dnajc17	DnaJ (Hsp40) homolog, subfamily C, member 17
TC1600000190.mm.1	7.76588	7.3395	1.34386	0.0260792	0.44326	Prkdc	protein kinase, DNA activated, catalytic polypeptide
TC1300002099.mm.1	12.0017	11.5744	1.3447	0.0115002	0.356643	Hnrnpk	heterogeneous nuclear ribonucleoprotein K
TC1600002061.mm.1	8.8984	8.46733	1.34824	0.0134558	0.371959	Paxbp1	PAX3 and PAX7 binding protein 1
TC0500001504.mm.1	9.14078	8.70638	1.35134	0.040178	0.492177	Sfswap	splicing factor, suppressor of white-apricot homolog (Drosophila)
TC0400003530.mm.1	9.08351	8.64872	1.35171	0.0119686	0.359955	Thrap3	thyroid hormone receptor associated protein 3
TC1200002220.mm.1	6.16003	5.72283	1.35397	0.0413235	0.496254	Nrde2	nrde-2 necessary for RNA interference, domain containing
TC1100000647.mm.1	7.4386	6.99777	1.35739	0.0261996	0.443817	G3bp1	GTPase activating protein (SH3 domain) binding protein 1
TC1100003925.mm.1	6.63352	6.19209	1.35795	0.0164873	0.394284	Ern1	endoplasmic reticulum (ER) to nucleus signalling 1; Synthetic construct Mus musculus clone IMAGE:100063594, MGC:191098 endoplasmic reticulum (ER) to nucleus signalling 1 (Ern1) mRNA, encodes complete protein.
TC0700002832.mm.1	10.1669	9.72425	1.35915	0.0341302	0.473798	Lsm14a	LSM14 homolog A (SCD6, S. cerevisiae)
TC1100004219.mm.1	8.68482	8.23939	1.36172	0.0279455	0.447583	Alyref	Aly/REF export factor
TC1900000957.mm.1	10.7308	10.2853	1.36179	0.0379365	0.485487	Sf3b2	splicing factor 3b, subunit 2
TC1100000544.mm.1	11.8703	11.4229	1.36366	0.0206753	0.418459	Hnrnph1	heterogeneous nuclear ribonucleoprotein H1
TC0600001322.mm.1	10.4782	10.0304	1.36398	0.0118568	0.358804	Hnrnpf	heterogeneous nuclear ribonucleoprotein F
TC0300001760.mm.1	7.67615	7.22661	1.3656	0.0359858	0.478607	Fndc3b	fibronectin type III domain containing 3B
TC0800000882.mm.1	9.18154	8.73163	1.36596	0.0353067	0.478104	Otud4	OTU domain containing 4
TC1900001671.mm.1	9.65809	9.20693	1.36714	0.015493	0.384139	Smndc1	survival motor neuron domain containing 1
TC0100001533.mm.1	7.96378	7.50665	1.37281	0.0245178	0.435764	Ildr2	immunoglobulin-like domain containing receptor 2
TC0400002434.mm.1	6.17645	5.71443	1.37747	0.0312054	0.463691	Ddx58	DEAD (Asp-Glu-Ala-Asp) box polypeptide 58; Synthetic construct Mus musculus clone IMAGE:100068109, MGC:195726 DEAD (Asp-Glu-Ala-Asp) box polypeptide 58 (Ddx58) mRNA, encodes complete protein.
TC1200000500.mm.1	9.90114	9.43413	1.38225	0.0216288	0.421556	Pnn	pinin
TC0400002092.mm.1	8.54375	8.07339	1.38546	0.0327057	0.468536	Ccnl2	cyclin L2
TC1000001546.mm.1	8.31156	7.83657	1.38991	0.0258816	0.441638	Cdk4	cyclin-dependent kinase 4
TC1000001038.mm.1	7.6186	7.13994	1.39344	0.0146564	0.380283	Pwp1	PWP1 homolog (S. cerevisiae)
TC1000001298.mm.1	12.6479	12.1641	1.39847	0.0171454	0.396394	Nap1l1	nucleosome assembly protein 1-like 1
TC1800000614.mm.1	7.29295	6.80489	1.40256	0.0318468	0.465121	Rbm22	RNA binding motif protein 22
TC1700000323.mm.1	12.5581	12.0631	1.40934	0.0147191	0.380632	Srrm2	serine/arginine repetitive matrix 2
TC0200003545.mm.1	9.6943	9.19489	1.41363	0.0106577	0.349201	Prpf40a	PRP40 pre-mRNA processing factor 40 homolog A (yeast)
TC1400000578.mm.1	7.07967	6.5798	1.41409	0.0499631	0.521873	Ang; Rnase4	angiogenin, ribonuclease, RNase A family, 5; ribonuclease, RNase A family 4
TC0300001047.mm.1	9.41757	8.90996	1.42169	0.0302059	0.459949	Bcas2	breast carcinoma amplified sequence 2
TC0700004366.mm.1	8.69503	8.18726	1.42186	0.0151833	0.382662	Tial1	Tia1 cytotoxic granule-associated RNA binding protein-like 1
TC1200000788.mm.1	10.7221	10.2142	1.42198	0.0144266	0.378941	Rbm25	RNA binding motif protein 25
TC0400001136.mm.1	10.3571	9.84131	1.42982	0.0241745	0.434206	Magoh	mago homolog, exon junction complex core component; mago-nashi homolog, proliferation-associated (Drosophila) (Magoh), mRNA.; mago-nashi homolog, proliferation-associated (Drosophila)
TC1500001127.mm.1	13.2752	12.758	1.43118	0.0105071	0.34881	Hnrnpa1; Gm5643; Gm10052	heterogeneous nuclear ribonucleoprotein A1; predicted gene 5643 (Gm5643), non-coding RNA.; heterogeneous nuclear ribonucleoprotein A1 pseudogene; predicted pseudogene 10052 (Gm10052), non-coding RNA.; heterogeneous nuclear ribonucleoprotein A1 (Hnrnpa1), transcript variant 2, mRNA.; heterogeneous nuclear ribonucleoprotein A1 (Hnrnpa1), transcript variant 1, mRNA.
TC1200002295.mm.1	9.05886	8.54106	1.43177	0.0238328	0.433121	Dicer1	dicer 1, ribonuclease type III
TC1000002274.mm.1	10.0181	9.50012	1.4319	0.0122825	0.363351	Hnrnph3	heterogeneous nuclear ribonucleoprotein H3
TC1200000789.mm.1	7.9891	7.4697	1.43336	0.00655596	0.316408	Rbm25	RNA binding motif protein 25
TC1700001839.mm.1	10.2737	9.75182	1.43582	0.0225699	0.426626	Akap8l	A kinase (PRKA) anchor protein 8-like
TC0400003760.mm.1	9.89316	9.36881	1.43828	0.024532	0.435764	Srrm1	serine/arginine repetitive matrix 1
TC0500001766.mm.1	8.00413	7.47734	1.44072	0.011692	0.358333	Bud31	BUD31 homolog (yeast)
TC0300000236.mm.1	11.5638	11.0331	1.44464	0.039252	0.489352	Fxr1	fragile X mental retardation gene 1, autosomal homolog
TC1400002832.mm.1	10.1154	9.58224	1.44712	0.00658338	0.316588	Pabpn1	poly(A) binding protein, nuclear 1
TC0600002114.mm.1	7.95151	7.41528	1.45017	0.00941003	0.341795	Parp12	poly (ADP-ribose) polymerase family, member 12
TC1700001824.mm.1	10.1995	9.65605	1.45746	0.0268549	0.4449	U2af1	U2 small nuclear ribonucleoprotein auxiliary factor (U2AF) 1
TC0400000057.mm.1	7.74183	7.18174	1.47436	0.00507605	0.301349	Chd7	chromodomain helicase DNA binding protein 7; chromodomain helicase DNA binding protein 7 (Chd7), mRNA.
TC0200002012.mm.1	7.3494	6.78617	1.47758	0.0262103	0.443817	Mavs	mitochondrial antiviral signaling protein
TC0400003451.mm.1	9.3506	8.78679	1.47817	0.0119573	0.359955	Zmpste24	zinc metallopeptidase, STE24
TC0900002007.mm.1	7.57423	7.00587	1.48284	0.0118425	0.358804	Dcps	decapping enzyme, scavenger
TC0200001013.mm.1	12.5339	11.955	1.49374	0.0203103	0.415907	Ssb	Sjogren syndrome antigen B
TC1100001253.mm.1	9.67209	9.09031	1.49669	0.00352189	0.278304	Taf15	TAF15 RNA polymerase II, TATA box binding protein (TBP)-associated factor
TC1100000238.mm.1	10.1357	9.55334	1.49729	0.00581181	0.308883	Xpo1	exportin 1, CRM1 homolog (yeast)
TC1300001947.mm.1	10.9223	10.3392	1.49812	0.0138418	0.375235	Fam120a	family with sequence similarity 120, member A; Synthetic construct Mus musculus clone IMAGE:100068098, MGC:195715 family with sequence similarity 120, member A (Fam120a) mRNA, encodes complete protein.
TC0200003607.mm.1	8.40758	7.81992	1.50281	0.00782868	0.326617	Rbms1	RNA binding motif, single stranded interacting protein 1
TC1000003152.mm.1	11.3277	10.74	1.50289	0.031449	0.464226	Pa2g4	proliferation-associated 2G4
TC0200003817.mm.1	7.70501	7.11404	1.50625	0.00731538	0.320146	Cwc22	CWC22 spliceosome-associated protein homolog (S. cerevisiae)
TC0100003645.mm.1	12.069	11.4735	1.51099	0.0103245	0.3469	Hnrnpu	heterogeneous nuclear ribonucleoprotein U
TC0600000381.mm.1	10.4411	9.83366	1.52352	0.00690503	0.318961	Luc7l2	LUC7-like 2 (S. cerevisiae)
TC0400001685.mm.1	5.97255	5.3618	1.52706	0.0239502	0.433121	Hnrnpr; Gm17388	heterogeneous nuclear ribonucleoprotein R; predicted gene, 17388
TC1500001876.mm.1	12.7696	12.153	1.53324	0.0147332	0.380632	Ddx17	DEAD (Asp-Glu-Ala-Asp) box polypeptide 17
TC0100003374.mm.1	9.85577	9.23677	1.53581	0.0029376	0.267137	Prdx6	peroxiredoxin 6
TC0100002739.mm.1	12.9217	12.301	1.5376	0.00734719	0.320146	Ncl	nucleolin
TC1100002694.mm.1	11.8242	11.1933	1.54859	0.0134258	0.371325	Hnrnpab	heterogeneous nuclear ribonucleoprotein A/B
TC0500003116.mm.1	9.15027	8.4913	1.57895	0.0332992	0.470828	Hspb8	heat shock protein 8
TC0600000986.mm.1	6.16217	5.4942	1.58884	0.00434444	0.294796	Snrpg	small nuclear ribonucleoprotein polypeptide G
TC1700002808.mm.1	11.5943	10.9243	1.59108	0.0141134	0.376475	Hnrnpm	heterogeneous nuclear ribonucleoprotein M
TC0400004026.mm.1	10.9618	10.2893	1.59381	0.0421675	0.499254	Tardbp	TAR DNA binding protein
TC1000000820.mm.1	8.43703	7.76358	1.59488	0.01469	0.380405	Ptbp1	polypyrimidine tract binding protein 1
TC0200004983.mm.1	11.284	10.5945	1.61271	0.00264493	0.261935	Rbm39	RNA binding motif protein 39
TC0800001657.mm.1	10.8321	10.1394	1.61621	0.00436676	0.294886	Arglu1; Mir7654	arginine and glutamate rich 1; microRNA 7654
TC0400002530.mm.1	8.49752	7.79792	1.62405	0.00780252	0.326617	Tln1	talin 1
TC0400002757.mm.1	9.03637	8.32024	1.64276	0.00765222	0.32412	Ptbp3	polypyrimidine tract binding protein 3
TC0300001255.mm.1	7.70364	6.96633	1.66707	0.00742513	0.321118	Sec24d	Sec24 related gene family, member D (S. cerevisiae)
TC0300002103.mm.1	8.35629	7.61545	1.67115	0.000811292	0.18611	Ccnl1	cyclin L1
TC0200002474.mm.1	10.898	10.1545	1.6742	0.0221644	0.424773	Srsf6	serine/arginine-rich splicing factor 6
TC0200003630.mm.1	6.55173	5.80729	1.67532	0.000673579	0.176675	Ifih1	interferon induced with helicase C domain 1
TC0600000987.mm.1	9.21358	8.45908	1.68704	0.00775919	0.325965	Tia1	cytotoxic granule-associated RNA binding protein 1
TC0700001871.mm.1	11.9981	11.2422	1.68868	0.00251135	0.256322	Fus	fused in sarcoma
TC0400001666.mm.1	9.11206	8.35141	1.69426	0.00966147	0.34396	Srsf10	serine/arginine-rich splicing factor 10; serine/arginine-rich splicing factor 10 (Srsf10), transcript variant 2, mRNA.; serine/arginine-rich splicing factor 10 (Srsf10), transcript variant 1, mRNA.
TC0300003248.mm.1	9.78268	9.01891	1.69792	0.00455637	0.297165	Rnpc3	RNA-binding region (RNP1, RRM) containing 3
TC1000000843.mm.1	7.57963	6.81381	1.70035	0.00935396	0.341645	Cirbp	cold inducible RNA binding protein
TC1800000081.mm.1	9.67137	8.90212	1.70439	0.00122313	0.215093	Snrpd1	small nuclear ribonucleoprotein D1
TC1100003935.mm.1	15.5352	14.753	1.71968	0.00723082	0.320142	Ddx5; Mir3064	DEAD (Asp-Glu-Ala-Asp) box polypeptide 5; microRNA 3064
TC0600002240.mm.1	10.1145	9.32371	1.73005	0.00415634	0.292567	Tra2a	transformer 2 alpha homolog (Drosophila)
TC1400002023.mm.1	11.2106	10.4145	1.73643	0.00862799	0.335531	Hnrnpc	heterogeneous nuclear ribonucleoprotein C
TC0X00000694.mm.1	6.53926	5.74276	1.73689	0.00379464	0.281035	Srpk3	serine/arginine-rich protein specific kinase 3
TC0600002099.mm.1	6.35465	5.53197	1.76868	0.00289435	0.267137	Zc3hav1	zinc finger CCCH type, antiviral 1
TC1100003559.mm.1	11.3214	10.4834	1.78754	0.0013942	0.223636	Luc7l3	LUC7-like 3 (S. cerevisiae)
TC0800003015.mm.1	8.2259	7.38119	1.79591	0.0119956	0.359955	Mphosph6	M phase phosphoprotein 6
TC1600001008.mm.1	11.3649	10.5188	1.79759	0.00525767	0.303748	Son	Son DNA binding protein
TC0400003421.mm.1	9.08878	8.24006	1.8009	0.000610505	0.173318	Ybx1	Y box protein 1
TC0400001477.mm.1	12.2616	11.407	1.8082	0.00708182	0.320142	Sfpq	splicing factor proline/glutamine rich (polypyrimidine tract binding protein associated)
TC0700003004.mm.1	12.4695	11.6108	1.81336	0.00182899	0.234857	Snrnp70	small nuclear ribonucleoprotein 70 (U1)
TC0800001210.mm.1	8.02492	7.15836	1.82332	0.0108554	0.351802	Nol3	nucleolar protein 3 (apoptosis repressor with CARD domain)
TC1400000513.mm.1	6.9001	6.02462	1.83461	0.00313362	0.271235	Lgals3	lectin, galactose binding, soluble 3
TC1100001386.mm.1	7.0504	6.15082	1.86552	0.00166469	0.231087	Trim25	tripartite motif-containing 25; tripartite motif-containing 25 (Trim25), mRNA.
TC1000000716.mm.1	11.5807	10.6725	1.87668	0.0014998	0.228954	Snrpd3	small nuclear ribonucleoprotein D3
TC1200000750.mm.1	11.6765	10.6942	1.9756	0.000479189	0.164195	Srsf5	serine/arginine-rich splicing factor 5
TC1200001988.mm.1	10.2891	9.30367	1.97986	0.00266281	0.262917	Zfp36l1	zinc finger protein 36, C3H type-like 1
TC0700000424.mm.1	7.61069	6.54528	2.09276	0.00142651	0.224016	Tgfb1	transforming growth factor, beta 1
TC0600002265.mm.1	13.8333	12.7493	2.11993	0.00107047	0.205132	Hnrnpa2b1	heterogeneous nuclear ribonucleoprotein A2/B1; heterogeneous nuclear ribonucleoprotein A2/B1 (Hnrnpa2b1), transcript variant 1, mRNA.
TC0500003433.mm.1	6.76545	5.66199	2.14869	0.00395948	0.283	Trim56	tripartite motif-containing 56
TC1100003061.mm.1	10.4311	9.036	2.63011	7.23659e-05	0.0852315	Polr2a	polymerase (RNA) II (DNA directed) polypeptide A (Polr2a), mRNA.; polymerase (RNA) II (DNA directed) polypeptide A
TC0500001590.mm.1	9.34716	7.85471	2.81365	0.00057464	0.173318	Hspb1	heat shock protein 1
TC0600000014.mm.1	9.92182	8.13113	3.45978	0.000488877	0.164195	Peg10	paternally expressed 10; Synthetic construct Mus musculus clone IMAGE:100062263, MGC:190439 paternally expressed 10 (Peg10) mRNA, encodes complete protein.
TC0600003071.mm.1	8.3053	6.2542	4.14422	4.70553e-05	0.0632396	Apobec1	apolipoprotein B mRNA editing enzyme, catalytic polypeptide 1
